# Identification of putative enhancer-like elements predicts regulatory networks active in planarian adult stem cells

**DOI:** 10.1101/2022.02.03.479047

**Authors:** Jakke Neiro, Divya Sridhar, Anish Dattani, Aziz Aboobaker

## Abstract

Planarians have become an established model system to study regeneration and stem cells, but the regulatory elements in the genome remain almost entirely undescribed. Here, by integrating epigenetic and expression data we use multiple sources of evidence to predict enhancer elements active in the adult stem cell populations that drive regeneration. We have used ChIP-seq data to identify regions with histone modifications consistent with enhancer identity and activity, and ATAC-seq data to identify accessible chromatin. Overlapping these signals allowed for the identification of a set of high confidence candidate enhancers predicted to be active in planarian adult stem cells. These enhancers are enriched for predicted transcription factor (TF) binding sites for TFs and TF families expressed in planarian adult stem cells. Foot-printing analyses provided further evidence that these potential TF binding sites are potentially occupied in adult stem cells. We integrated these analyses to build testable hypotheses for the regulatory function of transcription factors in stem cells, both with respect to how pluripotency might be regulated, and to how lineage differentiation programs are controlled. We found that our predicted GRNs were independently supported by existing TF RNAi/RNA-seq data sets, providing further evidence that our work predicts active enhancers regulating adult stem cells and regenerative mechanisms.
