## Supplementary File 8 for "Identification of putative enhancer-like elements predicts regulatory networks active in planarian adult stem cells"

### Sheet: coe(RNAi)
	Unnamed: 0	baseMean	log2FoldChange	lfcSE	stat	pvalue	padj
19	MSTRG.19091	275.821	-1.66166	0.159135	-10.4419	1.59663e-25	1.25925e-22
310	MSTRG.4837	157.192	-0.956686	0.211547	-4.52232	6.1165e-06	0.000314149
588	MSTRG.19704	1667.82	0.405028	0.114371	3.54134	0.000398097	0.0108507
619	MSTRG.20458	2101.8	0.323504	0.0932119	3.47063	0.00051923	0.0134447
853	MSTRG.10720	67.4407	-0.855336	0.282061	-3.03244	0.00242581	0.0456019
863	MSTRG.19902	742.366	-0.467119	0.15507	-3.01231	0.00259271	0.0481752

### Sheet: foxD1(RNAi)
	Unnamed: 0	baseMean	log2FoldChange	lfcSE	stat	pvalue	padj
2	MSTRG.19528	3993.01	-0.858396	0.102987	-8.33497	7.75164e-17	5.31762e-13
6	MSTRG.16036	441.079	-1.12294	0.160023	-7.01736	2.261e-12	6.64734e-09
7	MSTRG.22528	72.8186	-2.55475	0.391657	-6.52294	6.89435e-11	1.77357e-07
24	MSTRG.13843	80.5643	1.7742	0.367243	4.83113	1.35759e-06	0.00111757
34	MSTRG.7606	296.297	1.00056	0.223659	4.47357	7.69239e-06	0.00452312
35	MSTRG.4755	1712.65	-0.426922	0.0956834	-4.46182	8.12658e-06	0.0046457
50	MSTRG.19902	1938.64	-0.389424	0.095037	-4.09761	4.1744e-05	0.016521
51	MSTRG.7999	44.1214	2.34137	0.570804	4.10188	4.09799e-05	0.016521
58	MSTRG.18725	239.071	-0.813148	0.21214	-3.83308	0.00012655	0.0441424

### Sheet: pax258-1(RNAi)
	Unnamed: 0	baseMean	log2FoldChange	lfcSE	stat	pvalue	padj
14	MSTRG.2111	446.993	-2.20762	0.0866902	-25.4656	4.74312e-143	5.89759e-140
77	MSTRG.15672	161.255	-6.4105	0.415773	-15.4182	1.23405e-53	2.95081e-51
159	MSTRG.5778	121.454	-1.57391	0.136097	-11.5646	6.22768e-31	7.25953e-29
209	MSTRG.804	133.463	-1.33977	0.133242	-10.0552	8.71234e-24	7.7378e-22
227	MSTRG.11324	255.124	-0.810111	0.0846807	-9.56665	1.10421e-21	8.99855e-20
284	MSTRG.11027	744.405	-0.597367	0.0719759	-8.29953	1.0452e-16	6.84002e-15
308	MSTRG.9883	210.272	0.786596	0.0992182	7.92793	2.22823e-15	1.34494e-13
328	MSTRG.10796	603.93	-0.470204	0.0622933	-7.54822	4.4123e-14	2.50133e-12
337	MSTRG.17209	216.144	-0.680995	0.0922038	-7.38576	1.51585e-13	8.36454e-12
376	MSTRG.9913	25.2212	-2.35027	0.344374	-6.82476	8.80701e-12	4.35702e-10
427	MSTRG.18230	61.151	-1.16711	0.181275	-6.43831	1.20811e-10	5.26461e-09
484	MSTRG.16974	217.954	-0.602233	0.102362	-5.88334	4.02058e-09	1.54614e-07
490	MSTRG.8827	681.236	-0.467653	0.0798418	-5.85724	4.70623e-09	1.7877e-07
495	MSTRG.8421	76.341	-1.12686	0.193476	-5.82427	5.73627e-09	2.157e-07
496	MSTRG.22628	208.039	-0.547424	0.0942927	-5.80559	6.41405e-09	2.40701e-07
500	MSTRG.23477	376.242	0.375074	0.064964	5.77357	7.76083e-09	2.88917e-07
510	MSTRG.16446	721.514	-0.322114	0.0565	-5.70113	1.19014e-08	4.34388e-07
576	MSTRG.7450	80.4701	-1.05006	0.198744	-5.28347	1.26756e-07	4.09728e-06
588	MSTRG.3802	2018.06	0.21067	0.0403654	5.21906	1.7983e-07	5.69441e-06
608	MSTRG.23309	75.8523	-0.738869	0.147488	-5.00969	5.45168e-07	1.66961e-05
693	MSTRG.23616	560.52	-0.308912	0.067721	-4.56155	5.07782e-06	0.000136464
707	MSTRG.22990	126.837	0.48818	0.108491	4.49974	6.80362e-06	0.000179229
807	MSTRG.9154	670.958	-0.213088	0.0514072	-4.14509	3.39678e-05	0.000785008
811	MSTRG.4585	370.588	-0.310965	0.075182	-4.13616	3.53159e-05	0.000811178
860	MSTRG.764	222.948	0.362368	0.0909411	3.98465	6.7581e-05	0.00146503
869	MSTRG.2947	978.463	0.183915	0.0464916	3.95588	7.62535e-05	0.00163472
874	MSTRG.19780	1108.04	0.148755	0.0377497	3.94056	8.12913e-05	0.00173276
880	MSTRG.23304	39.4571	1.06309	0.270833	3.92527	8.66319e-05	0.00183402
885	MSTRG.21524	1007.84	-0.200854	0.0512626	-3.91814	8.92363e-05	0.0018785
939	MSTRG.18813	16.71	-1.21098	0.321099	-3.77138	0.000162349	0.00322124
985	MSTRG.3785	79.5335	-0.528817	0.144081	-3.67028	0.000242284	0.004583
1022	MSTRG.18243	386.461	-0.268245	0.0745868	-3.59642	0.000322632	0.00588213
1029	MSTRG.20385	7302.73	0.131968	0.0367858	3.58747	0.000333905	0.00604628
1038	MSTRG.10058	501.165	0.2104	0.058861	3.57452	0.000350872	0.00629469
1064	MSTRG.16922	2290.31	-0.141903	0.0400974	-3.53896	0.000401709	0.0070298
1118	MSTRG.310	739.313	0.169296	0.0491039	3.4477	0.000565379	0.00942349
1182	MSTRG.7741	46.5381	-0.803261	0.240005	-3.34686	0.000817336	0.012886
1195	MSTRG.3360	4419.44	0.118338	0.0355865	3.32537	0.000883009	0.0137586
1204	MSTRG.11811	776.001	0.170985	0.0516165	3.31261	0.000924312	0.0143065
1240	MSTRG.16801	1313.85	0.184814	0.0567403	3.25719	0.00112522	0.016911
1299	MSTRG.18823	531.191	0.288359	0.0910227	3.16799	0.00153494	0.0220217
1367	MSTRG.572	74.2539	-0.468476	0.151698	-3.08822	0.00201362	0.0274647
1385	MSTRG.15139	794.703	-0.206941	0.0674006	-3.07031	0.00213834	0.0287542
1393	MSTRG.11416	460.021	0.26955	0.0880444	3.06152	0.00220217	0.029448
1445	MSTRG.12028	744.296	-0.18283	0.0608274	-3.00572	0.0026495	0.0341742
1466	MSTRG.27	617.906	-0.211053	0.0707486	-2.98314	0.00285308	0.0362732
1469	MSTRG.6831	619.834	-0.157322	0.0527599	-2.98185	0.00286515	0.0363523
1471	MSTRG.2780	17824.8	0.0835898	0.0280447	2.98059	0.00287695	0.0364525
1555	MSTRG.21315	4507.63	-0.167742	0.058079	-2.88817	0.0038749	0.0463876
1572	MSTRG.19765	759.303	0.21513	0.0748873	2.87272	0.00406959	0.0482529

### Sheet: myoD(RNAi) worm
	Unnamed: 0	baseMean	log2FoldChange	lfcSE	stat	pvalue	padj
1	MSTRG.11214	103.15	-4.41182	0.233766	-18.8728	1.90824e-79	1.6595e-75
3	MSTRG.17678	75.3252	-1.67745	0.15154	-11.0694	1.76659e-28	7.68157e-25
6	MSTRG.7287	45.9548	-1.63607	0.16952	-9.65121	4.85802e-22	1.20708e-18
134	MSTRG.9897	145.326	-0.565041	0.108876	-5.18977	2.10556e-07	2.71274e-05
188	MSTRG.5778	77.9832	0.556587	0.11962	4.65297	3.27183e-06	0.000301095
207	MSTRG.3802	1241.43	-0.173926	0.0386083	-4.50488	6.64097e-06	0.000555319
210	MSTRG.4772	566.044	-0.412643	0.0918551	-4.49232	7.04506e-06	0.000580734
289	MSTRG.8421	54.4341	-0.515762	0.126828	-4.06664	4.76967e-05	0.00286065
301	MSTRG.4171	63.3514	-0.461921	0.115662	-3.9937	6.50497e-05	0.00374639
319	MSTRG.7896	656.892	0.339718	0.0862147	3.94036	8.13577e-05	0.00442205
335	MSTRG.11811	563.092	-0.309822	0.0797644	-3.88421	0.000102661	0.00531424
352	MSTRG.4536	1551.47	0.232078	0.0607922	3.81757	0.000134773	0.00664052
392	MSTRG.4069	99.2895	-0.514498	0.138971	-3.70219	0.000213745	0.00945971
406	MSTRG.442	24.454	0.866977	0.23699	3.65828	0.000253915	0.0108486
561	MSTRG.1647	50.0537	0.536646	0.159069	3.37367	0.000741736	0.0229555
585	MSTRG.5337	314.541	-0.197819	0.0594464	-3.32769	0.00087569	0.0259913
633	MSTRG.20458	1953.42	0.176219	0.0538497	3.27242	0.0010663	0.0291606
744	MSTRG.21518	1147.85	-0.217396	0.068834	-3.15826	0.00158713	0.037004
932	MSTRG.10123	13852.9	-0.207355	0.0689508	-3.00729	0.00263589	0.0490668
937	MSTRG.6831	398.374	-0.158519	0.0527455	-3.00535	0.00265278	0.0491896

### Sheet: myoD(RNAi) blastema
	Unnamed: 0	baseMean	log2FoldChange	lfcSE	stat	pvalue	padj
0	MSTRG.11214	140.915	-3.59435	0.19795	-18.1579	1.11289e-73	1.8326e-69
2	MSTRG.17678	126.56	-1.53613	0.120436	-12.7547	2.93404e-37	1.6105e-33
3	MSTRG.7287	63.731	-1.40747	0.120318	-11.698	1.30563e-31	5.37496e-28
27	MSTRG.18888	15.1377	-1.97362	0.315719	-6.25121	4.07281e-10	2.39525e-07
28	MSTRG.17089	133.679	-0.405836	0.0653795	-6.20739	5.38704e-10	3.05891e-07
43	MSTRG.16892	629.289	0.352292	0.0642196	5.48574	4.11736e-08	1.54092e-05
56	MSTRG.3929	20.1828	-1.24531	0.241619	-5.15403	2.54946e-07	7.36525e-05
78	MSTRG.8474	14.738	-1.25197	0.256717	-4.87683	1.07802e-06	0.000224706
82	MSTRG.19528	2309.77	0.399548	0.082634	4.83515	1.33043e-06	0.000263954
113	MSTRG.3909	184.288	0.493038	0.109028	4.52213	6.12199e-06	0.000884305
146	MSTRG.4069	115.628	-0.517139	0.119239	-4.337	1.44442e-05	0.00161804
190	MSTRG.4772	487.04	-0.309289	0.074228	-4.16674	3.08989e-05	0.00266394
202	MSTRG.4403	3006.85	0.243114	0.0592744	4.10151	4.10469e-05	0.00332966
211	MSTRG.9193	483.252	-0.494024	0.120964	-4.08405	4.4257e-05	0.00343764
242	MSTRG.3843	322.249	-0.216555	0.0540474	-4.00676	6.15587e-05	0.00417155
316	MSTRG.12511	208.825	-0.26898	0.0695988	-3.86471	0.00011122	0.00576534
403	MSTRG.19539	84.4608	-0.681255	0.184049	-3.70148	0.000214347	0.00874183
437	MSTRG.16036	63.4858	-0.681793	0.187367	-3.63881	0.000273901	0.0103097
438	MSTRG.18685	678.101	-0.567063	0.155876	-3.63792	0.000274851	0.0103097
446	MSTRG.22888	99.9898	-0.533246	0.146912	-3.62969	0.000283762	0.0103525
468	MSTRG.15425	44.7842	-1.12221	0.31082	-3.61048	0.000305626	0.0106987
473	MSTRG.10215	44.8114	0.436213	0.121031	3.60415	0.000313182	0.0108801
516	MSTRG.19189	124.763	0.31682	0.0890016	3.55972	0.000371256	0.0118406
649	MSTRG.11814	1247.34	0.110448	0.03239	3.40992	0.000649808	0.0164476
670	MSTRG.11811	651.035	-0.338831	0.100155	-3.38306	0.000716834	0.0175918
759	MSTRG.18571	164.458	-0.24596	0.0746935	-3.29292	0.000991526	0.0214835
784	MSTRG.4770	659.795	0.127076	0.0387734	3.2774	0.00104768	0.0220613
833	MSTRG.5414	37.9796	0.521257	0.160602	3.24564	0.00117187	0.0231602
852	MSTRG.2385	10.8942	-1.75344	0.543058	-3.22883	0.00124297	0.0239672
895	MSTRG.4171	55.5197	-0.478262	0.149573	-3.19751	0.00138617	0.0254762
905	MSTRG.22943	260.177	-0.320079	0.100263	-3.19239	0.00141098	0.025623
921	MSTRG.7606	544.56	0.623888	0.196105	3.1814	0.00146566	0.0261769
969	MSTRG.1123	9.83523	-0.802045	0.254746	-3.1484	0.00164165	0.0278671
985	MSTRG.7487	18.033	-0.928014	0.296045	-3.1347	0.00172027	0.02873
1024	MSTRG.10008	156.066	-0.274332	0.0883264	-3.10589	0.00189707	0.0304772
1029	MSTRG.22528	24.7372	-0.787683	0.253819	-3.10333	0.00191358	0.0305931
1066	MSTRG.21681	955.745	-0.593017	0.192843	-3.07513	0.00210412	0.0324729
1144	MSTRG.7450	53.5197	0.396377	0.131243	3.02018	0.00252629	0.0363322
1214	MSTRG.12215	132.52	-0.718876	0.241368	-2.97834	0.00289817	0.0391074
1221	MSTRG.19544	1552.94	0.16941	0.0568993	2.97737	0.00290731	0.0391773
1251	MSTRG.7999	117.491	0.566777	0.191538	2.95908	0.00308563	0.0406
1260	MSTRG.6031	1004.42	0.377385	0.127781	2.95338	0.00314318	0.0410541
1297	MSTRG.2780	12706.8	0.0827264	0.0281541	2.93835	0.00329969	0.0418613
1373	MSTRG.7049	281.268	-0.475641	0.164081	-2.89881	0.00374578	0.0448486
1429	MSTRG.22089	99.0423	-0.196178	0.0684115	-2.86763	0.00413565	0.0475571
1452	MSTRG.9883	205.495	0.527705	0.184643	2.85798	0.00426342	0.0483178

### Sheet: nkx(RNAi)
	Unnamed: 0	baseMean	log2FoldChange	lfcSE	stat	pvalue	padj
0	MSTRG.13371	494.047	5.59744	0.16636	33.6466	3.49983e-248	6.83307e-244
113	MSTRG.19546	19.3335	-2.14223	0.326204	-6.56716	5.1284e-11	8.78306e-09
146	MSTRG.17627	19.4415	-2.24871	0.35618	-6.31341	2.72948e-10	3.6252e-08
214	MSTRG.9120	353.724	-0.361253	0.0603046	-5.99048	2.09225e-09	1.90531e-07
245	MSTRG.17930	579.249	-0.338541	0.0577461	-5.86258	4.5574e-09	3.61702e-07
552	MSTRG.19447	1111.55	-0.598283	0.117176	-5.10584	3.29333e-07	1.16273e-05
681	MSTRG.23238	1667.03	-0.40091	0.0818857	-4.89597	9.78198e-07	2.80034e-05
726	MSTRG.1743	1539.82	0.338123	0.0698898	4.83794	1.31189e-06	3.52189e-05
732	MSTRG.221	1105.54	-0.164309	0.0340075	-4.83155	1.35475e-06	3.60848e-05
752	MSTRG.11416	194.649	-0.563668	0.117162	-4.81101	1.50167e-06	3.89358e-05
812	MSTRG.5337	314.541	-0.272204	0.0575891	-4.72665	2.28249e-06	5.48134e-05
851	MSTRG.23026	620.872	-0.217528	0.04641	-4.68709	2.77114e-06	6.35565e-05
854	MSTRG.10387	54.8171	-0.729237	0.155687	-4.68398	2.81354e-06	6.41724e-05
921	MSTRG.10008	128.867	-0.714027	0.154711	-4.61524	3.92637e-06	8.31437e-05
1069	MSTRG.16446	515.139	-0.223356	0.0500315	-4.4643	8.03309e-06	0.000146578
1071	MSTRG.22	697.259	0.294911	0.0661482	4.45834	8.2595e-06	0.000150428
1151	MSTRG.22069	758.728	-0.348265	0.0795885	-4.37582	1.20977e-05	0.000204968
1236	MSTRG.9571	1184.09	0.256224	0.0597462	4.28854	1.79848e-05	0.00028386
1263	MSTRG.6974	48.0674	-0.703739	0.164881	-4.26817	1.97085e-05	0.000304422
1372	MSTRG.17474	262.276	-0.277503	0.0662479	-4.18885	2.80366e-05	0.000398389
1395	MSTRG.13692	235.666	-0.407516	0.0976346	-4.17389	2.99447e-05	0.000418498
1546	MSTRG.20007	272.897	-0.336131	0.0828661	-4.05631	4.9854e-05	0.000629185
1569	MSTRG.23477	296.229	-0.245061	0.0606118	-4.04312	5.27441e-05	0.000655908
1571	MSTRG.17998	524.636	0.518812	0.128362	4.04179	5.30439e-05	0.000658378
1667	MSTRG.4536	1551.47	0.231369	0.0580499	3.98568	6.72858e-05	0.000787619
1704	MSTRG.10604	463.463	-0.276894	0.0698555	-3.96381	7.37636e-05	0.000844668
1708	MSTRG.15753	252.701	-0.394937	0.0997036	-3.96111	7.46034e-05	0.00085129
1808	MSTRG.21315	2642.13	-0.236258	0.0607386	-3.88975	0.000100349	0.00108244
2055	MSTRG.20486	479.466	0.259038	0.0696696	3.71809	0.000200738	0.00190623
2123	MSTRG.14931	1326.26	0.200302	0.0544466	3.67887	0.000234273	0.00215276
2203	MSTRG.15548	76.4627	0.528521	0.145414	3.63459	0.00027842	0.00246637
2229	MSTRG.18243	266.334	-0.294092	0.0811739	-3.62298	0.000291223	0.0025497
2257	MSTRG.18571	155.069	-0.41521	0.115042	-3.6092	0.000307141	0.00265454
2310	MSTRG.27	321.351	-0.348717	0.0974237	-3.57939	0.000344397	0.00290957
2353	MSTRG.1218	246.425	-1.93867	0.545491	-3.554	0.00037942	0.0031469
2373	MSTRG.19298	36.9712	0.540404	0.152478	3.54414	0.000393891	0.0032394
2402	MSTRG.7329	1357.42	0.142471	0.0403876	3.5276	0.000419349	0.00340715
2419	MSTRG.3473	1018.14	-0.262606	0.0746562	-3.51754	0.00043556	0.00351301
2496	MSTRG.19528	1837.94	-0.488579	0.140513	-3.47712	0.000506833	0.0039643
2571	MSTRG.1217	70.3596	-1.91027	0.555744	-3.43732	0.000587504	0.00445537
2603	MSTRG.21952	323.429	-0.174183	0.0509411	-3.4193	0.000627835	0.00470731
2655	MSTRG.17209	134.947	-0.298097	0.0877361	-3.39766	0.000679652	0.00499605
2691	MSTRG.13411	459.734	0.371492	0.110035	3.37612	0.000735146	0.00532974
2707	MSTRG.17691	1101.38	0.188048	0.0558525	3.36688	0.000760239	0.00548114
2822	MSTRG.21681	483.536	0.226409	0.0682905	3.31538	0.000915177	0.00633089
2855	MSTRG.19704	1597.67	-0.16092	0.048771	-3.29949	0.000968596	0.00662145
2958	MSTRG.5965	95.6793	0.696527	0.214184	3.252	0.00114598	0.00756534
2965	MSTRG.7015	213.271	0.311156	0.0957632	3.24922	0.00115722	0.00761664
3035	MSTRG.18688	621.866	-0.190181	0.0591207	-3.21683	0.00129614	0.00833526
3038	MSTRG.16107	261.187	0.323998	0.100743	3.21609	0.00129949	0.00834855
3070	MSTRG.16827	513.49	-0.340632	0.106656	-3.19373	0.00140446	0.00892892
3126	MSTRG.12597	226.344	0.357672	0.112823	3.17022	0.00152324	0.00950734
3191	MSTRG.17728	462.591	0.432647	0.138185	3.13093	0.00174253	0.0106524
3287	MSTRG.20549	156.148	-0.294511	0.0952996	-3.09037	0.00199906	0.0118723
3291	MSTRG.21518	1147.85	0.201115	0.065122	3.08828	0.00201319	0.0119397
3339	MSTRG.11814	1069.18	-0.109186	0.035578	-3.06893	0.0021483	0.0125579
3375	MSTRG.7811	390.915	-0.273648	0.089524	-3.0567	0.00223789	0.0129421
3379	MSTRG.10306	9.81261	0.922012	0.301836	3.05468	0.00225303	0.0130121
3420	MSTRG.17403	341.998	0.224262	0.0737901	3.03919	0.00237213	0.013538
3423	MSTRG.6031	1100.68	-0.232649	0.0765806	-3.03796	0.00238182	0.0135774
3540	MSTRG.1510	1065.79	0.130533	0.0437118	2.98621	0.00282457	0.0155707
3568	MSTRG.764	123.29	-0.300042	0.100784	-2.97707	0.00291016	0.0159198
3602	MSTRG.22679	1037.55	0.123062	0.0415588	2.96117	0.00306476	0.0166074
3627	MSTRG.7049	192.099	0.28357	0.0961713	2.94859	0.00319224	0.0171835
3639	MSTRG.5364	355.7	-0.223792	0.0760547	-2.94251	0.00325562	0.0174623
3657	MSTRG.2171	48.2096	-0.524835	0.178761	-2.93596	0.00332519	0.0177477
3898	MSTRG.21828	128.084	0.3567	0.125279	2.84725	0.00440992	0.0220845
3927	MSTRG.4069	99.2895	-0.374027	0.131773	-2.83842	0.00453371	0.0225343
3961	MSTRG.11214	103.15	-0.239519	0.0847222	-2.82711	0.00469702	0.023146
4019	MSTRG.11324	197.859	-0.3094	0.110079	-2.81072	0.0049431	0.0240072
4035	MSTRG.9898	140.204	0.285615	0.101816	2.80521	0.00502843	0.0243248
4087	MSTRG.15964	7.34158	1.03958	0.373093	2.78637	0.00533012	0.0254536
4191	MSTRG.19765	681.865	-0.231359	0.0840995	-2.75102	0.00594106	0.0276727
4202	MSTRG.4483	74.9548	-0.358434	0.130606	-2.74439	0.00606228	0.0281608
4249	MSTRG.11027	487.415	-0.208752	0.0765553	-2.72682	0.00639488	0.0293773
4307	MSTRG.2947	657.419	-0.158907	0.058689	-2.70761	0.00677703	0.0307137
4341	MSTRG.6378	280.954	-0.16485	0.0611413	-2.69621	0.00701345	0.0315363
4412	MSTRG.3802	1241.43	0.0971975	0.0363605	2.67316	0.00751401	0.0332435
4418	MSTRG.18230	59.4585	0.318592	0.119254	2.67153	0.00755058	0.0333592
4428	MSTRG.17153	112.356	0.217992	0.0816773	2.66894	0.0076091	0.0335199
4469	MSTRG.17089	139.248	-0.253958	0.0954864	-2.65963	0.00782273	0.0341735
4471	MSTRG.5008	414.636	0.513548	0.193134	2.65902	0.00783672	0.0342138
4478	MSTRG.21524	932.435	0.136907	0.0515138	2.65768	0.00786808	0.0343015
4487	MSTRG.15562	431.009	-0.192522	0.0724904	-2.65583	0.00791126	0.0344161
4581	MSTRG.3856	342.594	0.260979	0.0996274	2.61955	0.00880459	0.0375165
4621	MSTRG.17155	348.408	-0.161411	0.0619085	-2.60726	0.00912706	0.038554
4693	MSTRG.9306	33.2433	-0.496716	0.191726	-2.59076	0.00957641	0.0398317
4732	MSTRG.14130	361.487	0.215963	0.0837764	2.57785	0.00994175	0.0410105
4782	MSTRG.8018	89.8226	-0.382282	0.149639	-2.55469	0.0106283	0.0433844
4846	MSTRG.586	300.31	-0.222235	0.0877893	-2.53145	0.0113591	0.0457551
4870	MSTRG.15676	1211.65	0.133173	0.0527842	2.52298	0.0116365	0.0466415
4879	MSTRG.4189	82.5153	0.280434	0.111229	2.52122	0.0116948	0.0467793

### Sheet: hox1(RNAi)
	Unnamed: 0	baseMean	log2FoldChange	lfcSE	stat	pvalue	padj
71	MSTRG.10215	46.415	-1.61725	0.240531	-6.72364	1.7724e-11	3.62604e-09
115	MSTRG.11197	587.159	-0.495856	0.0908527	-5.4578	4.82077e-08	6.12154e-06
171	MSTRG.13411	332.553	-0.506541	0.107927	-4.69338	2.68728e-06	0.000228807
257	MSTRG.396	301.24	0.735395	0.171643	4.28444	1.83198e-05	0.00104593
287	MSTRG.5224	524.136	-0.463093	0.111555	-4.15123	3.30687e-05	0.00169133
301	MSTRG.21524	474.232	-0.483866	0.118131	-4.09602	4.20315e-05	0.00205008
335	MSTRG.1217	280.013	0.653359	0.163312	4.00068	6.31605e-05	0.00276891
354	MSTRG.22679	546.708	-0.303423	0.0770846	-3.93623	8.27715e-05	0.00343443
374	MSTRG.16827	347.486	0.354653	0.0915501	3.87387	0.000107119	0.00420765
494	MSTRG.27	469.438	0.352295	0.0968541	3.63737	0.000275434	0.00821243
510	MSTRG.20385	3601.04	0.16632	0.0460012	3.61555	0.000299712	0.00862588
519	MSTRG.1218	989.64	0.57828	0.160511	3.60274	0.000314875	0.00891944
572	MSTRG.12572	107.797	-0.854088	0.243228	-3.51147	0.000445643	0.0114402
582	MSTRG.15676	480.661	-0.416076	0.119142	-3.49228	0.000478918	0.0121003
599	MSTRG.17930	917.257	0.255491	0.0735638	3.47305	0.000514571	0.0126037
647	MSTRG.19528	2491.21	0.16812	0.0491792	3.41851	0.000629645	0.0143128
812	MSTRG.221	1428.52	-0.127926	0.0393548	-3.25059	0.00115164	0.0208825
822	MSTRG.7064	56.8185	-0.587129	0.181446	-3.23583	0.00121288	0.021708
832	MSTRG.15845	12952.2	0.158425	0.0490894	3.22728	0.00124973	0.0220991
851	MSTRG.8792	171.487	0.342238	0.106509	3.21324	0.00131246	0.0227164
896	MSTRG.10125	21987.9	0.0823606	0.0259812	3.17001	0.00152432	0.0249567
897	MSTRG.12140	393.41	-0.288118	0.0908914	-3.16991	0.00152487	0.0249567
901	MSTRG.13956	837.854	-0.201386	0.0636063	-3.16613	0.00154481	0.0251994
930	MSTRG.11416	405.729	0.267033	0.0850098	3.1412	0.00168256	0.0266209
967	MSTRG.10086	423.472	-0.283638	0.0912288	-3.10908	0.0018767	0.0284987
969	MSTRG.6378	296.989	0.24935	0.0801965	3.10924	0.00187569	0.0284987
991	MSTRG.14880	167.859	-0.396668	0.128483	-3.08731	0.00201976	0.029991
1013	MSTRG.17403	217.283	-0.308155	0.100276	-3.07307	0.00211866	0.0307741
1099	MSTRG.17728	162.77	-0.579935	0.192931	-3.00592	0.0026478	0.0354564
1115	MSTRG.4068	110.154	-0.395281	0.131955	-2.99556	0.0027394	0.0361248
1123	MSTRG.17998	163.898	-0.459613	0.153849	-2.98742	0.00281343	0.0368167
1164	MSTRG.1469	149.327	-0.390388	0.132241	-2.9521	0.00315616	0.0399058
1192	MSTRG.8933	283.813	0.2896	0.0986653	2.93518	0.00333358	0.0411598
1204	MSTRG.17507	945.484	-0.171348	0.0584933	-2.92937	0.00339655	0.0415197
1212	MSTRG.9571	417.021	-0.364026	0.124646	-2.92048	0.00349487	0.0424398
1312	MSTRG.6031	734.305	0.196821	0.0689531	2.85442	0.00431151	0.0483549
1326	MSTRG.19740	100.213	-0.40535	0.14238	-2.84696	0.00441385	0.0489947
1339	MSTRG.20936	29.5772	-0.621068	0.218672	-2.84018	0.00450885	0.0495637

### Sheet: hox3a(RNAi)
	Unnamed: 0	baseMean	log2FoldChange	lfcSE	stat	pvalue	padj
72	MSTRG.11416	405.729	0.499097	0.0844148	5.91244	3.37081e-09	7.78564e-07
126	MSTRG.19528	2491.21	0.264276	0.0491985	5.37162	7.80331e-08	1.036e-05
270	MSTRG.5224	524.136	-0.515189	0.11206	-4.59745	4.27701e-06	0.000266832
349	MSTRG.17998	163.898	-0.68765	0.156542	-4.39274	1.11933e-05	0.000539117
359	MSTRG.7427	150.245	-0.840882	0.192393	-4.37065	1.23877e-05	0.000580191
366	MSTRG.21524	474.232	-0.516614	0.11862	-4.3552	1.32948e-05	0.000610799
412	MSTRG.5535	589.995	-0.363461	0.0849795	-4.27704	1.89392e-05	0.000773966
467	MSTRG.17507	945.484	-0.246586	0.0590877	-4.17322	3.00325e-05	0.001082
582	MSTRG.5449	314.179	0.633195	0.158984	3.98276	6.81205e-05	0.00197012
618	MSTRG.14880	167.859	-0.510982	0.130351	-3.92006	8.85253e-05	0.00241135
695	MSTRG.15845	12952.2	0.187537	0.0491129	3.81849	0.00013427	0.00323852
708	MSTRG.10086	423.472	-0.350239	0.0920412	-3.80524	0.000141667	0.00336905
711	MSTRG.13956	837.854	-0.243732	0.0641253	-3.80087	0.000144188	0.00341217
730	MSTRG.3166	302.289	-0.309189	0.0818461	-3.77769	0.000158289	0.00365104
739	MSTRG.4068	110.154	-0.507599	0.134869	-3.76365	0.000167448	0.00381018
747	MSTRG.16685	376.165	-0.282012	0.0751935	-3.75048	0.000176498	0.00397853
781	MSTRG.12140	393.41	-0.33971	0.0917218	-3.7037	0.000212477	0.00458129
848	MSTRG.21952	414.796	0.314099	0.0864327	3.63403	0.000279031	0.00554151
891	MSTRG.3737	577.746	-0.247101	0.0687123	-3.59617	0.000322941	0.00610556
983	MSTRG.9571	417.021	-0.439001	0.125294	-3.50375	0.000458754	0.00786083
992	MSTRG.19704	2203.61	0.463817	0.13268	3.49575	0.000472737	0.00802701
1057	MSTRG.22679	546.708	-0.266175	0.0774031	-3.43882	0.000584252	0.00931103
1092	MSTRG.10887	211.168	-0.355901	0.104378	-3.40975	0.000650229	0.0100265
1095	MSTRG.9977	133.38	0.467595	0.137234	3.4073	0.000656099	0.0100935
1125	MSTRG.2747	134.451	0.525252	0.155301	3.38215	0.000719207	0.0107696
1141	MSTRG.27	469.438	0.3276	0.0973696	3.3645	0.000766833	0.0113219
1164	MSTRG.22567	8.7806	2.61334	0.780912	3.34652	0.000818335	0.0118413
1223	MSTRG.21315	3366.67	0.21044	0.0637863	3.29914	0.000969801	0.0133672
1345	MSTRG.3856	147.437	-0.358932	0.112032	-3.20384	0.0013561	0.0169875
1370	MSTRG.20132	588.647	-0.20666	0.0648238	-3.18802	0.00143249	0.0176173
1372	MSTRG.9120	722.656	0.456701	0.143318	3.18662	0.00143946	0.0176771
1382	MSTRG.10809	1142.64	0.196134	0.061714	3.1781	0.00148241	0.0180605
1383	MSTRG.23238	466.95	-0.567167	0.178461	-3.1781	0.00148245	0.0180605
1413	MSTRG.6378	296.989	0.255405	0.0809196	3.15628	0.00159798	0.0190548
1416	MSTRG.20385	3601.04	0.145554	0.0461408	3.15457	0.00160733	0.0191258
1425	MSTRG.18243	631.934	0.397488	0.126224	3.14907	0.00163792	0.0193532
1488	MSTRG.5099	344.903	-0.303712	0.0977664	-3.10651	0.00189311	0.021437
1609	MSTRG.16801	1077.94	0.201172	0.0662033	3.03869	0.00237606	0.0248836
1737	MSTRG.20054	212.903	-0.365394	0.123087	-2.96858	0.00299179	0.0290375
1738	MSTRG.3741	7.32844	-1.61325	0.543735	-2.96697	0.00300746	0.0291598
1859	MSTRG.19125	235.33	0.366706	0.126166	2.90652	0.00365472	0.0331302
1875	MSTRG.14764	678.193	-0.25801	0.0890131	-2.89856	0.00374878	0.0336834
1876	MSTRG.21004	46.0967	-0.527631	0.18202	-2.89875	0.00374654	0.0336834
1884	MSTRG.4536	848.304	-0.218815	0.0756079	-2.89407	0.00380279	0.0340153
1943	MSTRG.9883	168.984	0.468643	0.16357	2.86509	0.00416892	0.0361586
1953	MSTRG.20090	1262.62	0.1407	0.0492047	2.85948	0.00424332	0.0366155
1959	MSTRG.6031	734.305	-0.201959	0.0706721	-2.85769	0.00426737	0.036753
2033	MSTRG.15514	162.269	-0.49064	0.174212	-2.81635	0.00485731	0.0402651
2121	MSTRG.19740	100.213	-0.400012	0.143741	-2.78287	0.005388	0.0427717
2148	MSTRG.13843	163.494	0.363027	0.130866	2.77403	0.00553658	0.043426

### Sheet: lox5b(RNAi)
	Unnamed: 0	baseMean	log2FoldChange	lfcSE	stat	pvalue	padj
165	MSTRG.15845	12952.2	0.396763	0.0491327	8.07534	6.72915e-16	9.21124e-14
171	MSTRG.5224	524.136	-0.923724	0.114859	-8.04222	8.82265e-16	1.16556e-13
172	MSTRG.10086	423.472	-0.773756	0.0962366	-8.04014	8.97364e-16	1.17866e-13
198	MSTRG.23238	466.95	-1.44159	0.182354	-7.90545	2.66959e-15	3.0483e-13
219	MSTRG.11814	660.987	-0.468045	0.0597582	-7.83231	4.78983e-15	4.94724e-13
245	MSTRG.17998	163.898	-1.29068	0.166737	-7.74085	9.87531e-15	9.12182e-13
277	MSTRG.20458	389.01	-0.892821	0.118112	-7.55913	4.0578e-14	3.31674e-12
335	MSTRG.7427	150.245	-1.48687	0.201486	-7.37952	1.58864e-13	1.07436e-11
538	MSTRG.12700	395.187	-1.27255	0.18476	-6.8876	5.67427e-12	2.39214e-10
548	MSTRG.3166	302.289	-0.595773	0.0867843	-6.86499	6.64979e-12	2.75233e-10
567	MSTRG.6831	269.619	-0.591272	0.0865615	-6.83065	8.45301e-12	3.38704e-10
595	MSTRG.15676	480.661	-0.828682	0.122314	-6.77502	1.24388e-11	4.74241e-10
667	MSTRG.19544	571.023	-0.840739	0.126756	-6.63274	3.29506e-11	1.12086e-09
782	MSTRG.17507	945.484	-0.38947	0.0606726	-6.41922	1.36978e-10	3.97516e-09
808	MSTRG.9571	417.021	-0.818485	0.128307	-6.37913	1.78093e-10	5.00225e-09
909	MSTRG.21524	474.232	-0.752107	0.120771	-6.22754	4.7381e-10	1.18312e-08
943	MSTRG.19740	100.213	-0.979535	0.158257	-6.18951	6.03526e-10	1.45274e-08
1060	MSTRG.14880	167.859	-0.821656	0.136498	-6.01954	1.74911e-09	3.74599e-08
1061	MSTRG.2777	450.188	-0.567669	0.0943082	-6.0193	1.75175e-09	3.74812e-08
1074	MSTRG.20385	3601.04	0.27772	0.0463036	5.99782	1.99982e-09	4.22716e-08
1101	MSTRG.17691	481.379	-0.674656	0.11297	-5.97201	2.3435e-09	4.83225e-08
1170	MSTRG.5099	344.903	-0.597822	0.101511	-5.88922	3.88034e-09	7.52971e-08
1228	MSTRG.15514	162.269	-1.05936	0.182128	-5.81659	6.00588e-09	1.11043e-07
1237	MSTRG.17930	917.257	0.4305	0.0740866	5.81077	6.21846e-09	1.14137e-07
1355	MSTRG.21315	3366.67	0.363514	0.0638922	5.68949	1.27419e-08	2.13521e-07
1439	MSTRG.764	204.137	0.707165	0.126362	5.59635	2.18917e-08	3.45448e-07
1515	MSTRG.2947	375.037	-0.490025	0.0885765	-5.53222	3.16199e-08	4.73632e-07
1564	MSTRG.12358	160.906	-0.632243	0.115743	-5.4625	4.69483e-08	6.81665e-07
1565	MSTRG.22679	546.708	-0.434971	0.0796357	-5.46202	4.70756e-08	6.83077e-07
1664	MSTRG.1359	332.913	-0.443801	0.0825732	-5.37464	7.67353e-08	1.04686e-06
1833	MSTRG.4208	386.475	-0.522388	0.100147	-5.21623	1.82603e-07	2.26242e-06
1849	MSTRG.21681	203.034	-0.854768	0.164233	-5.20462	1.94395e-07	2.3877e-06
1866	MSTRG.21004	46.0967	-1.06301	0.20479	-5.19077	2.0943e-07	2.5487e-06
1895	MSTRG.2111	629.972	0.476296	0.0921225	5.17025	2.33781e-07	2.80324e-06
1956	MSTRG.1217	280.013	0.84039	0.16403	5.1234	3.00073e-07	3.48419e-06
1998	MSTRG.14764	678.193	-0.461779	0.0907007	-5.09123	3.5574e-07	4.04376e-06
2034	MSTRG.7049	53.1877	-1.29315	0.255519	-5.06088	4.17326e-07	4.6599e-06
2052	MSTRG.23026	736.48	0.335877	0.0665336	5.04823	4.45928e-07	4.93562e-06
2102	MSTRG.6725	73.5364	-0.943321	0.187989	-5.01795	5.2226e-07	5.6483e-06
2103	MSTRG.11748	256.124	0.496356	0.0989294	5.01728	5.24094e-07	5.66017e-06
2139	MSTRG.9645	249.617	-0.528451	0.105921	-4.98912	6.06559e-07	6.44058e-06
2158	MSTRG.16685	376.165	-0.387809	0.0779973	-4.97208	6.62401e-07	6.97162e-06
2159	MSTRG.11324	603.716	0.504592	0.101507	4.97103	6.65987e-07	7.00287e-06
2191	MSTRG.17403	217.283	-0.524633	0.105979	-4.95034	7.4084e-07	7.67979e-06
2211	MSTRG.12140	393.41	-0.464975	0.0941169	-4.94039	7.79648e-07	8.00901e-06
2251	MSTRG.8827	839.112	0.253837	0.0516894	4.91081	9.07023e-07	9.15199e-06
2279	MSTRG.19125	235.33	0.617331	0.126273	4.88888	1.01414e-06	1.0104e-05
2293	MSTRG.20054	212.903	-0.622559	0.127562	-4.88043	1.05857e-06	1.04856e-05
2300	MSTRG.18451	719.243	-0.356362	0.0730743	-4.87671	1.07869e-06	1.06524e-05
2302	MSTRG.18243	631.934	0.615962	0.126344	4.87529	1.08648e-06	1.072e-05
2444	MSTRG.6003	240.133	0.56882	0.119057	4.77769	1.77322e-06	1.64797e-05
2447	MSTRG.559	286.333	0.636455	0.133243	4.77663	1.78253e-06	1.65459e-05
2485	MSTRG.19704	2203.61	0.630179	0.132744	4.74732	2.06134e-06	1.88414e-05
2490	MSTRG.10038	524.333	-0.316433	0.0667188	-4.74279	2.1079e-06	1.92284e-05
2514	MSTRG.4068	110.154	-0.668367	0.141539	-4.72215	2.33367e-06	2.10847e-05
2555	MSTRG.16801	1077.94	0.31281	0.0666254	4.69505	2.66538e-06	2.36954e-05
2562	MSTRG.19780	389.806	-0.419963	0.0895307	-4.69071	2.72253e-06	2.41374e-05
2588	MSTRG.1510	730.848	-0.405202	0.0867436	-4.67126	2.99361e-06	2.62742e-05
2612	MSTRG.14931	698.994	-0.397073	0.0851912	-4.66096	3.14739e-06	2.73702e-05
2654	MSTRG.1743	769.06	-0.275668	0.0596043	-4.62496	3.74667e-06	3.20662e-05
2696	MSTRG.22708	101.612	-0.838232	0.182474	-4.5937	4.35448e-06	3.66741e-05
2715	MSTRG.13956	837.854	-0.299401	0.0654016	-4.57789	4.69697e-06	3.92821e-05
2730	MSTRG.10837	585.753	-0.293947	0.064395	-4.56475	5.001e-06	4.16103e-05
2982	MSTRG.4536	848.304	-0.337644	0.0769268	-4.38916	1.13787e-05	8.66776e-05
3045	MSTRG.10887	211.168	-0.469978	0.108181	-4.34438	1.39671e-05	0.000104194
3060	MSTRG.396	301.24	-0.776418	0.179021	-4.33702	1.44427e-05	0.000107214
3103	MSTRG.4770	380.634	-0.364305	0.0845587	-4.30831	1.64504e-05	0.000120426
3112	MSTRG.8792	171.487	0.468186	0.108863	4.30069	1.7027e-05	0.000124286
3141	MSTRG.17183	176.215	-0.527996	0.123344	-4.28067	1.8633e-05	0.000134754
3148	MSTRG.3802	749.815	-0.233374	0.0545681	-4.27675	1.89645e-05	0.000136847
3169	MSTRG.5535	589.995	-0.36713	0.0861779	-4.26014	2.04298e-05	0.000146444
3174	MSTRG.7015	127.052	-0.64754	0.152082	-4.25783	2.06419e-05	0.000147793
3178	MSTRG.8421	66.9052	0.729121	0.171355	4.25504	2.09011e-05	0.000149398
3407	MSTRG.17728	162.77	-0.812874	0.197778	-4.11004	3.95589e-05	0.000263761
3567	MSTRG.14621	221.241	-0.51554	0.127944	-4.02942	5.59138e-05	0.000356053
3692	MSTRG.12975	487.805	-0.289631	0.0731369	-3.96012	7.49106e-05	0.000460924
3711	MSTRG.13758	208.412	0.697925	0.176554	3.95304	7.71656e-05	0.000472369
3754	MSTRG.3737	577.746	-0.276383	0.0702906	-3.932	8.42404e-05	0.000509766
3769	MSTRG.6031	734.305	-0.283584	0.0722133	-3.92703	8.59998e-05	0.000518348
3802	MSTRG.3296	266.182	-0.424654	0.108601	-3.91023	9.22084e-05	0.000550947
3832	MSTRG.7811	490.267	0.260579	0.0669207	3.89385	9.8666e-05	0.000584917
3917	MSTRG.19765	407.088	-0.454853	0.118007	-3.85447	0.000115983	0.00067266
3968	MSTRG.21952	414.796	0.335698	0.0877211	3.82688	0.000129777	0.000742991
3985	MSTRG.4161	14.2042	-1.87098	0.489845	-3.81954	0.000133702	0.000762193
4035	MSTRG.7498	216.727	0.388271	0.10226	3.79691	0.00014651	0.000824865
4038	MSTRG.20132	588.647	-0.25258	0.0665386	-3.79598	0.000147059	0.000827338
4042	MSTRG.9977	133.38	0.528632	0.139285	3.79532	0.000147452	0.000828928
4140	MSTRG.12511	244.54	0.397368	0.106163	3.74299	0.000181842	0.000997827
4224	MSTRG.20222	65.7723	-0.815157	0.219963	-3.70587	0.000210664	0.001133
4287	MSTRG.9120	722.656	0.528657	0.143666	3.67976	0.000233458	0.00123714
4307	MSTRG.27	469.438	0.361322	0.0983831	3.67261	0.00024009	0.00126638
4335	MSTRG.17842	187.148	-0.428783	0.117202	-3.65851	0.000253685	0.00132945
4394	MSTRG.11416	405.729	0.315004	0.0868561	3.62674	0.000287026	0.00148379
4441	MSTRG.22126	183.327	-0.446476	0.123953	-3.60196	0.000315827	0.00161524
4460	MSTRG.1218	989.64	0.578562	0.160915	3.59545	0.000323831	0.0016495
4479	MSTRG.22888	115.587	0.575012	0.160429	3.58421	0.000338102	0.00171489
4507	MSTRG.7741	51.5707	1.17477	0.328891	3.57192	0.000354372	0.00178625
4579	MSTRG.12930	212.991	-0.501477	0.141741	-3.53799	0.000403186	0.00199991
4630	MSTRG.372	703.732	0.218859	0.0622919	3.51344	0.000442337	0.00217042
4663	MSTRG.16107	206.927	-0.347713	0.0994288	-3.4971	0.000470339	0.00229149
4700	MSTRG.2717	344.02	-0.296337	0.0851897	-3.47856	0.000504115	0.00243672
4824	MSTRG.13841	214.932	0.47799	0.139816	3.4187	0.000629217	0.00296325
4845	MSTRG.13271	16.6018	-1.17268	0.344303	-3.40594	0.00065937	0.0030918
4919	MSTRG.5449	314.179	0.540281	0.160262	3.37124	0.000748308	0.00345606
4972	MSTRG.18685	226.776	-0.513338	0.153564	-3.34284	0.00082927	0.00378916
5069	MSTRG.17153	96.7414	-0.457182	0.138347	-3.30459	0.00095115	0.00426292
5084	MSTRG.5778	263.239	0.536877	0.162749	3.2988	0.000970984	0.00433972
5122	MSTRG.19091	152.103	0.341302	0.103973	3.28261	0.0010285	0.00456189
5123	MSTRG.1079	348.488	-0.289096	0.0880936	-3.28169	0.00103187	0.00457593
5137	MSTRG.9193	266.968	-0.343505	0.10482	-3.27709	0.00104882	0.00463909
5344	MSTRG.15193	184.379	-0.382044	0.119638	-3.19333	0.00140643	0.00597909
5373	MSTRG.16446	800.601	0.336629	0.10582	3.18114	0.00146695	0.00620275
5390	MSTRG.4755	866.367	0.239403	0.0754371	3.17355	0.00150586	0.00634686
5392	MSTRG.8933	283.813	0.320109	0.100872	3.17341	0.00150662	0.00634804
5418	MSTRG.804	161.895	0.46593	0.147238	3.16447	0.00155368	0.00651491
5427	MSTRG.11027	837.257	0.358037	0.113315	3.15966	0.00157955	0.00661242
5428	MSTRG.7064	56.8185	-0.597606	0.189184	-3.15886	0.00158387	0.00662927
5476	MSTRG.6367	48.3302	-0.741784	0.236587	-3.13535	0.00171651	0.00712145
5506	MSTRG.2271	93.9417	-0.623342	0.199478	-3.12486	0.00177888	0.00734
5522	MSTRG.18230	109.327	0.494542	0.158551	3.11913	0.00181388	0.00746277
5567	MSTRG.10142	75.4095	-0.480338	0.154841	-3.10214	0.00192129	0.00784079
5611	MSTRG.6701	202.604	-0.308605	0.100113	-3.08256	0.00205229	0.00830971
5670	MSTRG.7078	6.39411	-2.19806	0.71809	-3.06098	0.00220616	0.00884083
5721	MSTRG.10663	44.1555	-0.620433	0.203997	-3.04138	0.00235493	0.00935019
5746	MSTRG.12466	47.2282	-0.63495	0.209285	-3.0339	0.00241414	0.00954522
5768	MSTRG.15672	295.161	0.442734	0.146306	3.02608	0.00247744	0.00975695
5821	MSTRG.22069	527.851	-0.188414	0.0625882	-3.01037	0.00260927	0.0101838
5828	MSTRG.10123	15707.5	0.135052	0.0449263	3.00608	0.00264635	0.0103132
5843	MSTRG.20936	29.5772	-0.705344	0.234988	-3.00161	0.00268553	0.010442
5870	MSTRG.19831	110.647	-0.403607	0.134968	-2.9904	0.00278613	0.0107834
5874	MSTRG.13661	195.603	-0.315141	0.105431	-2.98908	0.00279823	0.0108228
5926	MSTRG.16105	176.377	0.431904	0.145409	2.97027	0.00297537	0.011407
5973	MSTRG.5693	84.2811	-0.460633	0.155948	-2.95376	0.00313924	0.0119412
5997	MSTRG.13411	332.553	-0.321385	0.109095	-2.94591	0.00322001	0.0121988
6012	MSTRG.20269	105.964	0.47456	0.161465	2.93908	0.00329189	0.01244
6150	MSTRG.10796	336.666	-0.313128	0.10813	-2.89585	0.00378128	0.0139665
6152	MSTRG.4330	1189.77	-0.171306	0.0591574	-2.89576	0.00378239	0.0139683
6181	MSTRG.8018	68.5428	-0.521412	0.180721	-2.88517	0.00391203	0.0143793
6263	MSTRG.22605	618.875	-0.17269	0.0604528	-2.8566	0.00428199	0.0155331
6359	MSTRG.12683	136.144	-0.585838	0.207205	-2.82733	0.00469384	0.0167683
6362	MSTRG.7896	226.432	-0.968274	0.342484	-2.82721	0.00469554	0.0167691
6365	SMESG000025472.1	1.17891	-4.40522	1.55847	-2.82662	0.00470414	0.0167911
6398	MSTRG.9925	14.926	1.19139	0.42303	2.81633	0.00485752	0.0172492
6399	MSTRG.17449	186.18	-0.374709	0.133053	-2.81623	0.00485907	0.017252
6404	MSTRG.1897	100.392	0.589358	0.2094	2.81451	0.0048851	0.0173309
6434	MSTRG.19447	1208.51	0.153761	0.0548684	2.80237	0.00507293	0.0179178
6567	MSTRG.17209	203.219	0.293783	0.106729	2.7526	0.00591244	0.0204519
6576	MSTRG.17155	450.258	0.206534	0.0751278	2.7491	0.00597589	0.0206453
6590	MSTRG.9440	113.834	-0.36817	0.134112	-2.74525	0.00604655	0.0208479
6601	MSTRG.3814	74.1442	-0.827408	0.301842	-2.74119	0.00612163	0.0210702
6604	MSTRG.23304	48.3292	0.7806	0.284894	2.73997	0.00614445	0.0211386
6643	MSTRG.12028	502.524	0.285806	0.104698	2.72981	0.00633714	0.0216735
6743	MSTRG.11811	427.221	-0.27607	0.102485	-2.69375	0.00706527	0.0238032
6753	MSTRG.21828	113.44	-0.355564	0.132222	-2.68915	0.00716352	0.0241008
6774	MSTRG.10809	1142.64	0.167656	0.0625137	2.6819	0.00732044	0.0245524
6846	MSTRG.6271	127.399	-0.360368	0.135512	-2.65931	0.00783002	0.0259853
6937	MSTRG.9638	36.5715	0.546348	0.208062	2.62589	0.00864215	0.0283044
6965	MSTRG.10215	46.415	-0.570495	0.217903	-2.61811	0.00884182	0.0288419
7053	MSTRG.23420	6.81354	-1.62464	0.62576	-2.59626	0.00942447	0.030359
7189	MSTRG.11935	252.998	-0.398608	0.155916	-2.55656	0.0105713	0.0334092
7248	MSTRG.4514	53.5341	-0.497668	0.196029	-2.53875	0.011125	0.034873
7278	MSTRG.7259	4.17351	-2.16723	0.856237	-2.53111	0.0113703	0.035495
7339	MSTRG.3856	147.437	-0.287767	0.114516	-2.5129	0.0119742	0.0370684
7528	MSTRG.19902	138.283	0.548487	0.222633	2.46364	0.0137534	0.0415066
7628	MSTRG.15139	609.593	-0.213209	0.0874046	-2.43934	0.0147142	0.0438264
7653	MSTRG.707	781.204	-0.330137	0.135821	-2.43068	0.0150706	0.0447413
7660	MSTRG.23527	16.495	-0.895636	0.368796	-2.42854	0.0151598	0.0449648
7733	MSTRG.586	313.903	0.219417	0.0912376	2.4049	0.016177	0.0475291
7739	MSTRG.432	20.7187	-0.837126	0.348254	-2.40378	0.0162267	0.0476347
7741	MSTRG.4772	772.211	0.19088	0.0794109	2.4037	0.01623	0.0476356
7761	MSTRG.15753	245.655	0.247676	0.103223	2.39942	0.016421	0.0480719
7787	SMESG000013943.1	6.58755	-1.6445	0.686778	-2.39451	0.0166425	0.0485578
