## Supplementary File 4 for "Identification of putative enhancer-like elements predicts regulatory networks active in planarian adult stem cells"

### Sheet: 1-Motif_footprinting
Motif ID	Name	Footprints	Total motifs
MA0217.1	irx-1, irx6-1, irx6-2, irx6-3	532	27062
MA0162.2	egr*-2, egr4-1, egr4-2	461	6122
MA0535.1	smad1, smad9	448	5465
MA0746.1	sp5	431	5139
MA0060.2	nf-ya1, nf-ya2	423	5491
MA0014.2	pax2/5/8-1	415	4893
MA0073.1	ctcf, zfp-10, zfp677	407	5556
MA0139.1	hinfp-1, hinfp-2, rest-1, zfp674, znf-1, znf91, znf333-1, znf652, zscan2-2, zscan2-6	403	5277
MA0747.1	sp6-9, sp8	369	4844
MA0138.2	zfp-7	354	4493
MA0499.1	myoD	352	4623
MA0528.1	egr-1, ovo-1, prdm13, gl, znf341	349	5616
MA0740.1	atmin, zscan2-4	333	4117
MA0697.1	zic-1, zic-2	330	4773
MA0531.1	rest-2	322	3962
MA0685.1	klf-2	318	4214
MA0163.1	Xfin, zfp-4, zbed-1, zf-5	314	4793
MA0696.1	znf143	313	4576
MA0695.1	znf207	305	4627
MA0039.2	klf-1	305	4276
MA0146.2	prdm15, zfp112, zfp408, znf486	289	4043
MA1099.1	hesl-2	285	3225
MA0155.1	nerfin2-1	265	3934
MA0734.1	gli-1, gli-2	260	3242
MA0599.1	cbt	255	4206
MA0443.1	egr4-3	254	4159
MA0694.1	znf333-2	253	4243
MA0513.1	smad4-1	249	2954
MA0742.1	klf-3	248	3376
MA0646.1	gcm-2	234	2728
MA0249.1	twist	224	3077
MA0254.1	pou2/3-1, pou2/3-2	218	4323
MA0830.1	da	208	2865
MA0016.1	rxra	207	3348
MA0737.1	gli-3	203	3298
MA0917.1	gcm-1	193	2786
MA0227.1	meis-2	185	3551
MA0038.1	fezf2, gfi1, zfp541, zfhx3	184	3120
MA0543.1	ikzf1, zfp362	184	3305
MA0259.1	arnt-1	179	2042
MA0147.2	mitfl-3	179	2214
MA0498.2	meis-1	179	3543
MA0839.1	creb3l-1	177	2514
MA0649.1	hesl-3	176	2183
MA0698.1	rreb1, zfp-6, zf-2, zf-8	172	2634
MA0745.1	snail-1, snail-2	163	2419
MA0454.1	osr-1, osr-2	155	2544
MA0056.1	sall4, fir1, zfp-8, zfp236-1, zfp354, znf101, znf425, znf660, lmpt-3	154	3343
MA0204.1	six4	151	2458
MA0764.1	etv4	150	2650
MA0508.1	znf181, zbtb24, ski-1	145	3103
MA0103.2	zeb-1	145	2393
MA0799.1	rfx4	143	1848
MA0798.1	rfx3	140	1717
MA0831.1	mitfl-2	140	2063
MA0235.1	onecut-4	139	3896
MA0130.1	zfp-2, zfp236-2, zfp560-2, znf799, zscan2-1	139	2540
MA0483.1	prdm14	138	2763
MA0510.2	rfx7	135	1652
MA0743.1	scratch-like	134	2485
MA0484.1	hnf4	134	2676
MA0596.1	srebp	133	2040
MA0783.1	Prep	132	2094
MA0098.3	ets-1	129	2566
MA0017.2	nr2f1	128	2328
MA0673.1	nkx2l-1	128	2451
MA0474.2	ets-5, fli-2, fli-3	127	2654
MA0475.2	fli-1	126	2704
MA0641.1	ets-3	126	2494
MA0246.1	six1/2-2, six1/2-3	124	3063
MA0665.1	musculin	124	1955
MA0691.1	ap4-1	122	1935
MA0832.1	ptf-5	121	2032
MA0243.1	tead1	120	2399
MA0533.1	znf180, zscan2-3	117	2172
MA0782.1	Pbx-4	116	1921
MA0095.2	yy2, zbed8	115	2811
MA0066.1	nf-ya1, nf-ya2	114	2031
MA0160.1	nr4a-1, nr4a-2	113	1998
MA0026.1	elf1	113	2498
MA0537.1	prdm1-1, zfp-3, zfp878, zbed1, zscan2-7	112	3762
MA0154.3	coe	111	1897
MA0896.1	nkx3-1, nkx5-2	111	2178
MA0672.1	nkx2l-1	104	2116
MA0091.1	tal, ptf-4	101	1565
MA0679.1	onecut-1, onecut-2, onecut-3, onecut-5, hnf6, cux-2	95	3546
MA0805.1	Tbx-1/10	91	1564
MA0148.3	foxA(P)	90	1689
MA0463.1	egr-5, znf362, zf-4	88	2237
MA0126.1	ovo-2, ovo-3	86	1329
MA0226.1	arx	83	5389
MA0245.1	nkx1, nkx1-1, nkx1-2	83	5389
MA0444.1	nkx5-3	83	5389
MA0851.1	foxQ/D, foxJ1-1, foxJ1-2, foxJ1-3, foxJ1-4, foxJ1-5, foxN2/3-1, foxN2/3-2, foxN2/3-3	83	2060
MA0069.1	pax6-1, pax6-2	81	2157
MA0897.1	nkx5-1	81	2061
MA0688.1	Tbx-2/3a, Tbx-2/3c	81	1715
MA0191.1	nkx6-2	80	4613
MA0166.1	Lox5a, Lox5b	80	4613
MA0206.1	Lox4	80	4613
MA0668.1	neuroD-1, fer3l-3	77	1073
MA0158.1	Hox4b	77	2126
MA0071.1	gtf2b-4	75	1669
MA0208.1	alx4	72	11304
MA0194.1	lhx1-3	72	11304
MA0666.1	msx	71	1819
MA0876.1	bsx	71	1392
MA0877.1	barhl1	69	1559
MA0174.1	dbx	68	4575
MA0372.1	kdm5b	68	1954
MA0481.1	pou-p1, foxP	66	2490
MA0631.1	six3, six6-2, six6-3	66	1328
MA0912.1	Hox3a	64	1376
MA0701.1	lhx2-3	64	1673
MA0452.2	egr-2	63	1928
MA0689.1	Tbx-20	62	1483
MA0630.1	shox	61	1694
MA0663.1	mlx	60	1292
MA0852.1	foxK1, foxK2, foxK3	55	1946
MA0253.1	nkx2l-2, nkx2-2, nkx2-3, nkx2-4	53	1565
MA0202.1	rx	52	1380
MA0635.1	barhl2-1, barhl2-2	52	1238
MA0714.1	pitx	50	1245
MA0879.1	dll-1	48	1140
MA0721.1	uncx	48	1314
MA0614.1	foxN(P)	48	1697
MA0904.1	Hox1, Hox4a	47	1032
MA0791.1	pou4-1, pou4-2	47	1826
MA0846.1	foxC1, foxC2	46	2022
MA0164.1	hr51	46	1562
MA0827.1	neuroD-2, olig	46	822
MA0222.1	Pbx-1, Pbx-2	45	1533
MA0676.1	nr-1, nr2e1, tlx-2	45	1768
MA0711.1	otx-1, otx-2	44	1164
MA0482.1	gata456-1, gata456-2, gata456-4	44	1226
MA0854.1	pax3/7-1	44	1049
MA0446.1	foxA1, foxA2	43	1744
MA0015.1	zfp560-1, zscan2-5, zscan2-8, zf-6	43	753
MA0700.1	lhx2-1, lhx2-4	42	918
MA0033.2	foxL1	42	1767
MA0277.1	znf596	42	3599
MA0847.1	foxD1, foxD2, foxD3	42	1767
MA0848.1	foxO	42	1767
MA0914.1	isl-1, isl-2	42	1268
MA0030.1	foxF1 , foxF2	41	1617
MA0853.1	alx3-2	40	996
MA0613.1	foxG	40	1547
MA0049.1	hb-1, hb-2	39	1862
MA0170.1	tlx-1	39	1777
MA0789.1	pou1	39	1473
MA0195.1	lhx3	38	2653
MA0236.1	otp	38	2653
MA0037.2	gata123, gata456-3	37	1157
MA0122.2	nkx3-2	36	1160
MA0703.1	lmx1-1	34	1524
MA0817.1	e22/23	33	602
MA0661.1	meox	33	773
MA0886.1	emx1	32	784
MA0674.1	nkx6-1	29	1123
MA0025.1	pdp1	29	988
MA0704.1	lhx1-1, lhx1-4	18	378
MA0618.1	lbx	16	1161
MA0726.1	vsx	15	479
MA0052.3	Mef2-1, gtf2a1	15	1225
MA0660.1	Mef2-2	15	999
MA0713.1	phox	13	1529
MA0628.1	pou6-2	10	477
MA0702.1	lmx1-2	5	131
