## Supplementary File 5 for "Identification of putative enhancer-like elements predicts regulatory networks active in planarian adult stem cells"

### Sheet: FSTF links
	Node1	Node2
0	MSTRG.2731	MSTRG.764
1	MSTRG.10215	MSTRG.764
2	MSTRG.9898	MSTRG.764
3	MSTRG.11197	MSTRG.764
4	MSTRG.22732	MSTRG.764
5	MSTRG.308	MSTRG.764
6	MSTRG.1201	MSTRG.764
7	MSTRG.8933	MSTRG.764
8	MSTRG.4514	MSTRG.764
9	MSTRG.3909	MSTRG.764
10	MSTRG.19581	MSTRG.764
11	MSTRG.18805	MSTRG.764
12	MSTRG.1217	MSTRG.764
13	MSTRG.4483	MSTRG.764
14	MSTRG.17936	MSTRG.764
15	MSTRG.4288	MSTRG.764
16	MSTRG.4289	MSTRG.764
17	MSTRG.22163	MSTRG.764
18	MSTRG.16827	MSTRG.764
19	MSTRG.9571	MSTRG.764
20	MSTRG.624	MSTRG.764
21	MSTRG.11386	MSTRG.764
22	MSTRG.22087	MSTRG.764
23	MSTRG.10044	MSTRG.764
24	MSTRG.5025	MSTRG.764
25	MSTRG.11379	MSTRG.764
26	MSTRG.22994	MSTRG.764
27	MSTRG.4327	MSTRG.764
28	MSTRG.19528	MSTRG.764
29	MSTRG.2656	MSTRG.764
30	MSTRG.23472	MSTRG.764
31	MSTRG.20466	MSTRG.764
32	MSTRG.17923	MSTRG.764
33	MSTRG.23304	MSTRG.764
34	MSTRG.8862	MSTRG.764
35	MSTRG.5535	MSTRG.764
36	MSTRG.17691	MSTRG.764
37	MSTRG.16138	MSTRG.764
38	MSTRG.14130	MSTRG.764
39	MSTRG.3824	MSTRG.764
40	MSTRG.5260	MSTRG.764
41	MSTRG.23512	MSTRG.764
42	MSTRG.9977	MSTRG.764
43	MSTRG.2722	MSTRG.764
44	MSTRG.657	MSTRG.764
45	MSTRG.5260	MSTRG.1403
46	MSTRG.23512	MSTRG.1403
47	MSTRG.9977	MSTRG.1403
48	MSTRG.20330	MSTRG.1403
49	MSTRG.19125	MSTRG.1403
50	MSTRG.2385	MSTRG.1403
51	MSTRG.22069	MSTRG.1403
52	MSTRG.1684	MSTRG.1403
53	SMESG000061747.1	MSTRG.1403
54	MSTRG.4403	MSTRG.3785
55	MSTRG.396	MSTRG.3785
56	MSTRG.7450	MSTRG.3785
57	MSTRG.5557	MSTRG.3785
58	MSTRG.572	MSTRG.3785
59	MSTRG.18286	MSTRG.3785
60	MSTRG.4288	MSTRG.3785
61	MSTRG.4289	MSTRG.3785
62	MSTRG.22163	MSTRG.3785
63	MSTRG.16827	MSTRG.3785
64	MSTRG.9571	MSTRG.3785
65	MSTRG.624	MSTRG.3785
66	MSTRG.11386	MSTRG.3785
67	MSTRG.22087	MSTRG.3785
68	MSTRG.10044	MSTRG.3785
69	MSTRG.5025	MSTRG.3785
70	MSTRG.19091	MSTRG.3785
71	MSTRG.2484	MSTRG.3785
72	MSTRG.1218	MSTRG.3785
73	MSTRG.9193	MSTRG.3785
74	MSTRG.22990	MSTRG.3785
75	MSTRG.19305	MSTRG.3785
76	MSTRG.12851	MSTRG.3785
77	MSTRG.17155	MSTRG.3785
78	SMESG000049967.1	MSTRG.3785
79	MSTRG.10215	MSTRG.3785
80	MSTRG.10177	MSTRG.3785
81	MSTRG.15979	MSTRG.3785
82	MSTRG.2111	MSTRG.3785
83	MSTRG.3565	MSTRG.3785
84	MSTRG.7049	MSTRG.3785
85	MSTRG.19418	MSTRG.3785
86	MSTRG.20936	MSTRG.3785
87	MSTRG.14619	MSTRG.3785
88	MSTRG.15672	MSTRG.3785
89	MSTRG.6725	MSTRG.3785
90	MSTRG.7606	MSTRG.3785
91	MSTRG.15425	MSTRG.3785
92	MSTRG.19918	MSTRG.3785
93	MSTRG.21518	MSTRG.3785
94	MSTRG.2722	MSTRG.3785
95	MSTRG.7487	MSTRG.3785
96	MSTRG.16036	MSTRG.3785
97	MSTRG.11197	MSTRG.3785
98	MSTRG.22732	MSTRG.3785
99	MSTRG.308	MSTRG.3785
100	MSTRG.1201	MSTRG.3785
101	MSTRG.8933	MSTRG.3785
102	MSTRG.21308	MSTRG.3785
103	MSTRG.14621	MSTRG.3785
104	MSTRG.4068	MSTRG.3785
105	MSTRG.20054	MSTRG.3785
106	MSTRG.8827	MSTRG.3785
107	MSTRG.10604	MSTRG.3785
108	MSTRG.2656	MSTRG.3785
109	MSTRG.2731	MSTRG.3785
110	MSTRG.22295	MSTRG.3785
111	MSTRG.19765	MSTRG.3785
112	MSTRG.18815	MSTRG.3785
113	MSTRG.21195	MSTRG.3785
114	SMESG000072873.1	MSTRG.3785
115	MSTRG.19883	MSTRG.3785
116	MSTRG.3843	MSTRG.3785
117	MSTRG.5337	MSTRG.3785
118	MSTRG.14880	MSTRG.3785
119	MSTRG.5693	MSTRG.3785
120	MSTRG.10837	MSTRG.3785
121	MSTRG.15832	MSTRG.3785
122	MSTRG.4536	MSTRG.3785
123	MSTRG.10887	MSTRG.4189
124	MSTRG.19544	MSTRG.4189
125	MSTRG.4288	MSTRG.4189
126	MSTRG.4289	MSTRG.4189
127	MSTRG.22163	MSTRG.4189
128	MSTRG.16827	MSTRG.4189
129	MSTRG.9571	MSTRG.4189
130	MSTRG.624	MSTRG.4189
131	MSTRG.11386	MSTRG.4189
132	MSTRG.22087	MSTRG.4189
133	MSTRG.10044	MSTRG.4189
134	MSTRG.5025	MSTRG.4189
135	MSTRG.20458	MSTRG.4189
136	MSTRG.9479	MSTRG.4189
137	MSTRG.4403	MSTRG.4189
138	MSTRG.10177	MSTRG.4189
139	MSTRG.4208	MSTRG.4189
140	MSTRG.16892	MSTRG.4189
141	MSTRG.14130	MSTRG.4189
142	MSTRG.3824	MSTRG.4189
143	MSTRG.2111	MSTRG.4189
144	MSTRG.5349	MSTRG.4189
145	MSTRG.6378	MSTRG.4189
146	MSTRG.19902	MSTRG.4189
147	MSTRG.4536	MSTRG.4189
148	MSTRG.5260	MSTRG.4189
149	MSTRG.23512	MSTRG.4189
150	MSTRG.9977	MSTRG.4189
151	MSTRG.22489	MSTRG.4189
152	MSTRG.17678	MSTRG.4189
153	MSTRG.10086	MSTRG.4189
154	MSTRG.4666	MSTRG.4189
155	MSTRG.2722	MSTRG.4189
156	MSTRG.8827	MSTRG.4189
157	MSTRG.11379	MSTRG.4403
158	MSTRG.22994	MSTRG.4403
159	MSTRG.4327	MSTRG.4403
160	MSTRG.19528	MSTRG.4403
161	MSTRG.2656	MSTRG.4403
162	MSTRG.23472	MSTRG.4403
163	MSTRG.22990	MSTRG.4403
164	MSTRG.6003	MSTRG.4403
165	a	MSTRG.4403
166	MSTRG.5260	MSTRG.4403
167	MSTRG.23512	MSTRG.4403
168	MSTRG.9977	MSTRG.4403
169	MSTRG.9898	MSTRG.4403
170	MSTRG.7606	MSTRG.4403
171	MSTRG.15425	MSTRG.4403
172	MSTRG.19918	MSTRG.4403
173	MSTRG.657	MSTRG.4403
174	MSTRG.22888	MSTRG.4403
175	MSTRG.23238	MSTRG.4403
176	MSTRG.18813	MSTRG.4403
177	MSTRG.12028	MSTRG.4403
178	MSTRG.6003	MSTRG.4755
179	a	MSTRG.4755
180	MSTRG.22888	MSTRG.4755
181	MSTRG.23238	MSTRG.4755
182	MSTRG.18813	MSTRG.4755
183	MSTRG.12028	MSTRG.4755
184	MSTRG.20458	MSTRG.4755
185	MSTRG.4208	MSTRG.4755
186	MSTRG.16892	MSTRG.4755
187	MSTRG.14130	MSTRG.4755
188	MSTRG.3824	MSTRG.4755
189	MSTRG.16974	MSTRG.4755
190	MSTRG.7606	MSTRG.4755
191	MSTRG.19539	MSTRG.4755
192	MSTRG.20157	MSTRG.4755
193	MSTRG.4288	MSTRG.4837
194	MSTRG.4289	MSTRG.4837
195	MSTRG.22163	MSTRG.4837
196	MSTRG.16827	MSTRG.4837
197	MSTRG.9571	MSTRG.4837
198	MSTRG.624	MSTRG.4837
199	MSTRG.11386	MSTRG.4837
200	MSTRG.22087	MSTRG.4837
201	MSTRG.10044	MSTRG.4837
202	MSTRG.5025	MSTRG.4837
203	MSTRG.19091	MSTRG.4837
204	MSTRG.4403	MSTRG.4837
205	MSTRG.1897	MSTRG.4837
206	MSTRG.6445	MSTRG.4837
207	MSTRG.11214	MSTRG.4837
208	MSTRG.8071	MSTRG.4837
209	MSTRG.22379	MSTRG.4837
210	MSTRG.9335	MSTRG.4837
211	MSTRG.2111	MSTRG.4837
212	MSTRG.3565	MSTRG.4837
213	MSTRG.7049	MSTRG.4837
214	MSTRG.19418	MSTRG.4837
215	MSTRG.20936	MSTRG.4837
216	MSTRG.9898	MSTRG.4837
217	MSTRG.20131	MSTRG.4837
218	MSTRG.23258	MSTRG.4837
219	MSTRG.10086	MSTRG.4837
220	MSTRG.18571	MSTRG.4837
221	MSTRG.12572	MSTRG.4837
222	MSTRG.9440	MSTRG.4837
223	MSTRG.3737	MSTRG.4837
224	MSTRG.17842	MSTRG.4837
225	MSTRG.9645	MSTRG.4837
226	MSTRG.23026	MSTRG.4837
227	MSTRG.2731	MSTRG.4837
228	MSTRG.9913	MSTRG.4837
229	MSTRG.10215	MSTRG.4837
230	MSTRG.10177	MSTRG.4837
231	MSTRG.15979	MSTRG.4837
232	MSTRG.15991	MSTRG.4837
233	MSTRG.20330	MSTRG.4837
234	MSTRG.21308	MSTRG.4837
235	MSTRG.14621	MSTRG.4837
236	MSTRG.4068	MSTRG.4837
237	MSTRG.20054	MSTRG.4837
238	MSTRG.8960	MSTRG.4837
239	MSTRG.19305	MSTRG.7890
240	MSTRG.4208	MSTRG.7890
241	MSTRG.16892	MSTRG.7890
242	MSTRG.17627	MSTRG.7890
243	MSTRG.22605	MSTRG.7890
244	MSTRG.12572	MSTRG.7890
245	MSTRG.1402	MSTRG.7890
246	MSTRG.1743	MSTRG.7890
247	MSTRG.4288	MSTRG.8018
248	MSTRG.4289	MSTRG.8018
249	MSTRG.22163	MSTRG.8018
250	MSTRG.16827	MSTRG.8018
251	MSTRG.9571	MSTRG.8018
252	MSTRG.624	MSTRG.8018
253	MSTRG.11386	MSTRG.8018
254	MSTRG.22087	MSTRG.8018
255	MSTRG.10044	MSTRG.8018
256	MSTRG.5025	MSTRG.8018
257	MSTRG.20458	MSTRG.8018
258	MSTRG.22990	MSTRG.8018
259	MSTRG.12851	MSTRG.8018
260	MSTRG.6445	MSTRG.8018
261	MSTRG.4208	MSTRG.8018
262	MSTRG.16892	MSTRG.8018
263	MSTRG.11214	MSTRG.8018
264	MSTRG.18649	MSTRG.8018
265	MSTRG.4755	MSTRG.8018
266	MSTRG.3565	MSTRG.8018
267	MSTRG.7049	MSTRG.8018
268	MSTRG.19418	MSTRG.8018
269	MSTRG.20936	MSTRG.8018
270	MSTRG.14619	MSTRG.8018
271	MSTRG.10086	MSTRG.8018
272	MSTRG.2722	MSTRG.8018
273	MSTRG.7487	MSTRG.8018
274	MSTRG.16036	MSTRG.8018
275	MSTRG.21308	MSTRG.8018
276	MSTRG.14621	MSTRG.8018
277	MSTRG.4068	MSTRG.8018
278	MSTRG.20054	MSTRG.8018
279	MSTRG.17449	MSTRG.8018
280	MSTRG.15548	MSTRG.8018
281	MSTRG.657	MSTRG.8018
282	MSTRG.13843	MSTRG.8018
283	MSTRG.10177	MSTRG.8018
284	MSTRG.1897	MSTRG.8018
285	MSTRG.8925	MSTRG.8018
286	MSTRG.4330	MSTRG.8018
287	MSTRG.14931	MSTRG.8018
288	MSTRG.12358	MSTRG.8018
289	MSTRG.19417	MSTRG.8018
290	MSTRG.432	MSTRG.8018
291	MSTRG.21315	MSTRG.8018
292	MSTRG.6529	MSTRG.8018
293	MSTRG.3802	MSTRG.8018
294	MSTRG.5349	MSTRG.8018
295	MSTRG.6378	MSTRG.8018
296	MSTRG.19902	MSTRG.8018
297	MSTRG.5260	MSTRG.8018
298	MSTRG.23512	MSTRG.8018
299	MSTRG.9977	MSTRG.8018
300	MSTRG.15425	MSTRG.8018
301	MSTRG.19918	MSTRG.8018
302	MSTRG.16922	MSTRG.8018
303	MSTRG.20330	MSTRG.8018
304	MSTRG.16974	MSTRG.8018
305	MSTRG.23026	MSTRG.8018
306	MSTRG.3741	MSTRG.8018
307	MSTRG.19305	MSTRG.8018
308	MSTRG.2717	MSTRG.8018
309	MSTRG.19581	MSTRG.8018
310	MSTRG.18805	MSTRG.8018
311	MSTRG.22489	MSTRG.8018
312	MSTRG.17678	MSTRG.8018
313	MSTRG.22605	MSTRG.8018
314	MSTRG.20458	MSTRG.9027
315	MSTRG.10086	MSTRG.9027
316	MSTRG.18571	MSTRG.9027
317	MSTRG.21308	MSTRG.9027
318	MSTRG.14621	MSTRG.9027
319	MSTRG.4068	MSTRG.9027
320	MSTRG.20054	MSTRG.9027
321	MSTRG.5260	MSTRG.9597
322	MSTRG.23512	MSTRG.9597
323	MSTRG.9977	MSTRG.9597
324	MSTRG.10410	MSTRG.11214
325	SMESG000022963.1	MSTRG.11214
326	MSTRG.14008	MSTRG.11214
327	MSTRG.5081	MSTRG.11214
328	MSTRG.10087	MSTRG.11214
329	MSTRG.20250	MSTRG.11214
330	MSTRG.4069	MSTRG.11214
331	MSTRG.17209	MSTRG.11214
332	MSTRG.1469	MSTRG.11214
333	MSTRG.13692	MSTRG.11214
334	MSTRG.5965	MSTRG.11214
335	MSTRG.6954	MSTRG.11214
336	MSTRG.8925	MSTRG.11214
337	MSTRG.4330	MSTRG.11214
338	MSTRG.14931	MSTRG.11214
339	MSTRG.12358	MSTRG.11214
340	MSTRG.19417	MSTRG.11214
341	MSTRG.432	MSTRG.11214
342	MSTRG.21315	MSTRG.11214
343	MSTRG.6529	MSTRG.11214
344	MSTRG.3802	MSTRG.11214
345	MSTRG.10612	MSTRG.11214
346	MSTRG.14638	MSTRG.11214
347	MSTRG.15425	MSTRG.11214
348	MSTRG.19918	MSTRG.11214
349	MSTRG.2333	MSTRG.11214
350	MSTRG.1897	MSTRG.11214
351	MSTRG.9898	MSTRG.11214
352	MSTRG.23026	MSTRG.11214
353	MSTRG.1897	MSTRG.13371
354	MSTRG.23026	MSTRG.13371
355	MSTRG.12851	MSTRG.19091
356	MSTRG.4288	MSTRG.19831
357	MSTRG.4289	MSTRG.19831
358	MSTRG.22163	MSTRG.19831
359	MSTRG.16827	MSTRG.19831
360	MSTRG.9571	MSTRG.19831
361	MSTRG.624	MSTRG.19831
362	MSTRG.11386	MSTRG.19831
363	MSTRG.22087	MSTRG.19831
364	MSTRG.10044	MSTRG.19831
365	MSTRG.5025	MSTRG.19831
366	MSTRG.2731	MSTRG.19831
367	MSTRG.16138	MSTRG.19831
368	MSTRG.17155	MSTRG.19831
369	SMESG000049967.1	MSTRG.19831
370	MSTRG.10215	MSTRG.19831
371	MSTRG.10177	MSTRG.19831
372	MSTRG.15979	MSTRG.19831
373	MSTRG.4208	MSTRG.19831
374	MSTRG.16892	MSTRG.19831
375	MSTRG.14130	MSTRG.19831
376	MSTRG.3824	MSTRG.19831
377	MSTRG.10065	MSTRG.19831
378	MSTRG.8421	MSTRG.19831
379	MSTRG.2111	MSTRG.19831
380	MSTRG.23506	MSTRG.19831
381	MSTRG.3565	MSTRG.19831
382	MSTRG.7049	MSTRG.19831
383	MSTRG.19418	MSTRG.19831
384	MSTRG.20936	MSTRG.19831
385	MSTRG.5418	MSTRG.19831
386	MSTRG.15672	MSTRG.19831
387	MSTRG.6725	MSTRG.19831
388	MSTRG.5260	MSTRG.19831
389	MSTRG.23512	MSTRG.19831
390	MSTRG.9977	MSTRG.19831
391	MSTRG.9027	MSTRG.19831
392	MSTRG.9898	MSTRG.19831
393	MSTRG.7606	MSTRG.19831
394	MSTRG.15425	MSTRG.19831
395	MSTRG.19918	MSTRG.19831
396	MSTRG.7487	MSTRG.19831
397	MSTRG.16036	MSTRG.19831
398	MSTRG.11197	MSTRG.19831
399	MSTRG.22732	MSTRG.19831
400	MSTRG.308	MSTRG.19831
401	MSTRG.1201	MSTRG.19831
402	MSTRG.8933	MSTRG.19831
403	MSTRG.21308	MSTRG.19831
404	MSTRG.14621	MSTRG.19831
405	MSTRG.4068	MSTRG.19831
406	MSTRG.20054	MSTRG.19831
407	MSTRG.10410	MSTRG.20222
408	MSTRG.14008	MSTRG.20222
409	MSTRG.372	MSTRG.20222
410	MSTRG.6954	MSTRG.20222
411	MSTRG.14638	MSTRG.20222
412	MSTRG.2333	MSTRG.20222
413	MSTRG.7427	MSTRG.20222
414	MSTRG.23589	MSTRG.20222
415	MSTRG.22352	MSTRG.20222
416	MSTRG.2646	MSTRG.20222
417	MSTRG.10887	MSTRG.21524
418	MSTRG.23513	MSTRG.21524
419	MSTRG.4288	MSTRG.21524
420	MSTRG.4289	MSTRG.21524
421	MSTRG.22163	MSTRG.21524
422	MSTRG.16827	MSTRG.21524
423	MSTRG.9571	MSTRG.21524
424	MSTRG.624	MSTRG.21524
425	MSTRG.11386	MSTRG.21524
426	MSTRG.22087	MSTRG.21524
427	MSTRG.10044	MSTRG.21524
428	MSTRG.5025	MSTRG.21524
429	MSTRG.2484	MSTRG.21524
430	MSTRG.1218	MSTRG.21524
431	MSTRG.9193	MSTRG.21524
432	MSTRG.3741	MSTRG.21524
433	MSTRG.19305	MSTRG.21524
434	MSTRG.17155	MSTRG.21524
435	SMESG000049967.1	MSTRG.21524
436	MSTRG.10177	MSTRG.21524
437	MSTRG.7427	MSTRG.21524
438	MSTRG.372	MSTRG.21524
439	MSTRG.11214	MSTRG.21524
440	MSTRG.14130	MSTRG.21524
441	MSTRG.3824	MSTRG.21524
442	MSTRG.18823	MSTRG.21524
443	MSTRG.8332	MSTRG.21524
444	MSTRG.22726	MSTRG.21524
445	MSTRG.17998	MSTRG.21524
446	MSTRG.3166	MSTRG.21524
447	MSTRG.7853	MSTRG.21524
448	MSTRG.4161	MSTRG.21524
449	MSTRG.1496	MSTRG.21524
450	MSTRG.16685	MSTRG.21524
451	MSTRG.1504	MSTRG.21524
452	MSTRG.3565	MSTRG.21524
453	MSTRG.7049	MSTRG.21524
454	MSTRG.19418	MSTRG.21524
455	MSTRG.20936	MSTRG.21524
456	MSTRG.5260	MSTRG.21524
457	MSTRG.23512	MSTRG.21524
458	MSTRG.9977	MSTRG.21524
459	MSTRG.9027	MSTRG.21524
460	MSTRG.22489	MSTRG.21524
461	MSTRG.17678	MSTRG.21524
462	MSTRG.7606	MSTRG.21524
463	MSTRG.396	MSTRG.21524
464	MSTRG.15425	MSTRG.21524
465	MSTRG.19918	MSTRG.21524
466	MSTRG.20131	MSTRG.21524
467	MSTRG.23258	MSTRG.21524
468	MSTRG.22605	MSTRG.21524
469	MSTRG.12623	MSTRG.21524
470	MSTRG.17183	MSTRG.21524
471	MSTRG.4666	MSTRG.21524
472	MSTRG.2722	MSTRG.21524
473	MSTRG.7487	MSTRG.21524
474	MSTRG.16036	MSTRG.21524
475	MSTRG.7499	MSTRG.21524
476	MSTRG.16707	MSTRG.21524
477	MSTRG.22089	MSTRG.21524
478	MSTRG.1069	MSTRG.21524
479	MSTRG.10038	MSTRG.21524
480	MSTRG.23589	MSTRG.21524
481	MSTRG.22888	MSTRG.21524
482	MSTRG.23238	MSTRG.21524
483	MSTRG.18813	MSTRG.21524
484	MSTRG.12028	MSTRG.21524
485	MSTRG.20466	MSTRG.22528
486	MSTRG.17923	MSTRG.22528
487	MSTRG.2111	MSTRG.22528
488	MSTRG.21518	MSTRG.22528
489	MSTRG.8960	MSTRG.22528
490	MSTRG.5081	MSTRG.22528
491	MSTRG.9913	MSTRG.22528
492	MSTRG.12851	MSTRG.22528
493	MSTRG.20979	MSTRG.22528
494	MSTRG.18714	MSTRG.22528
495	MSTRG.8925	MSTRG.22528
496	MSTRG.4330	MSTRG.22528
497	MSTRG.14931	MSTRG.22528
498	MSTRG.12358	MSTRG.22528
499	MSTRG.19417	MSTRG.22528
500	MSTRG.432	MSTRG.22528
501	MSTRG.21315	MSTRG.22528
502	MSTRG.6529	MSTRG.22528
503	MSTRG.3802	MSTRG.22528
504	a	MSTRG.22528
505	MSTRG.5418	MSTRG.22528
506	MSTRG.15672	MSTRG.22528
507	MSTRG.6725	MSTRG.22528
508	MSTRG.4536	MSTRG.22528
509	MSTRG.15051	MSTRG.22528
510	MSTRG.20047	MSTRG.22528
511	MSTRG.20458	MSTRG.22888
512	MSTRG.12623	MSTRG.22888
513	MSTRG.17183	MSTRG.22888
514	MSTRG.2111	MSTRG.23506
515	MSTRG.12215	MSTRG.23506
516	MSTRG.21546	MSTRG.23506

### Sheet: FSTFs counts
TF name	Expression pattern	Number of enhancers	Number of bound motifs	Number of unbound motifs
zfp-1	epidermis	1	0	52
soxP-3	epidermis	0	0	0
p53	epidermis	3	93	132
pou2/3-1	protonephridia	2	0	165
six1/2-1	protonephridia	2	3	105
foxD1	pole	9	30	629
Prep	pole	16	16	1086
myoD	muscle	7	34	463
soxP-5	muscle	1	24	45
gata456-2	muscle	9	55	595
foxF1	muscle	0	0	0
nkx1-1	muscle	7	4	411
foxA1	pharynx	0	0	0
hnf4	intestine	2	13	133
gata456-1	intestine	0	0	0
nkx2-2	intestine	0	0	0
prox-1	neural	6	15	333
pax6-1	neural	4	0	305
pax6-2	neural	6	0	396
otx-1	neural	0	0	0
nkx2l-2	neural	8	4	521
nkx6-1	neural	7	40	458
fli-1	neural	1	0	52
six3	neural	4	92	239
lhx3	neural	0	0	0
tcf1	neural	0	0	0
lhx2-1	neural	3	0	154
neuroD-1	neural	4	0	310
soxB1-1	neural	17	36	1323
soxB1-2	neural	0	0	0
soxB2-1	neural	3	0	165
ski-3	neural	0	0	0
ovo-1	neural	0	0	0
sp6-9	neural	0	0	0
pitx	neural	4	2	238
coe	neural	4	4	310
ap2	neural	8	6	538
klf-1	neural	0	0	0
pax3/7-1	neural	9	1	658
pou4-1	neural	10	26	651
foxQ/D	neural	0	0	0
sim	neural	2	0	156
scratch-like	neural	2	4	149
