## Supplementary File 6 for "Identification of putative enhancer-like elements predicts regulatory networks active in planarian adult stem cells"

### Sheet: Taul1
TF name	Number of enhancers	Number of bound motifs	Number of unbound motifs	X1	X1.prop	X2	X2.prop	Xins	Xins.prop
msx	7	174	403	0.948956	0.135183	2.35027	0.334806	3.72057	0.530011
znf596	24	156	1660	13.6392	0.357415	11.7595	0.308159	12.7619	0.334426
tbx-20	7	142	406	3.39739	0.379527	3.29395	0.367972	2.2603	0.252501
hesl-1	18	138	1138	4.08615	0.916996	0.289949	0.065069	0.0799191	0.0179351
meis-2	9	138	557	9.57854	0.330414	13.4907	0.465365	5.92025	0.204221
pdp1	6	123	278	2.35968	0.115273	13.4635	0.657707	4.64721	0.227021
dmd-1	8	117	439	3.15074	0.195661	12.3313	0.765776	0.620985	0.0385632
zfhx3	9	106	673	11.3349	0.293284	20.4771	0.529833	6.8362	0.176883
p53	3	93	132	78.7824	0.196894	156.568	0.391298	164.775	0.411808
six3	4	92	239	4.27615	0.681386	1.12205	0.178793	0.877465	0.13982
zf-6	2	92	80	7.08974	0.0400737	82.1938	0.464588	87.634	0.495338
runt-1	5	73	321	28.3083	0.921283	1.63426	0.0531865	0.784466	0.0255301
vsx	3	63	201	0.313344	0.0544491	3.30055	0.573528	2.14092	0.372023
atoh8-1	5	56	316	6.97367	0.359663	5.23373	0.269927	7.18203	0.37041
gata456-2	9	55	595	10.8791	0.411976	6.48881	0.245722	9.03922	0.342302
tlx-2	3	51	219	2.72316	0.277424	4.53624	0.462134	2.55646	0.260442
ikzf1	2	42	100	8.7432	0.479561	7.99427	0.438482	1.49421	0.0819567
pou6-2	2	41	96	5.85661	0.342188	8.502	0.496752	2.75656	0.16106
nr-1	4	40	239	0.393886	0.295514	0.663797	0.498016	0.2752	0.20647
nkx6-1	7	40	458	3.90858	0.128571	13.9104	0.457577	12.5811	0.413851
mlxipl	1	39	43	6.36733	0.223207	13.6463	0.478371	8.51298	0.298422
zf-4	5	39	270	0.637839	0.0593171	7.80026	0.725402	2.31492	0.215281
bcl11b	9	38	644	2.49048	0.491677	2.16673	0.427762	0.408062	0.0805608
foxK2	1	37	41	3.33923	0.150319	11.3803	0.512296	7.49478	0.337385
zfp677	3	36	206	13.1476	0.326289	14.9706	0.371533	12.176	0.302177
soxB1-1	17	36	1323	8.71372	0.564318	5.4446	0.352603	1.28283	0.0830786
myoD	7	34	463	6.05759	0.342752	4.91922	0.27834	6.6966	0.378908
Tbx-2/3c	10	34	696	3.15003	0.379795	3.58866	0.432681	1.55532	0.187524
zic-2	7	32	499	2.51092	0.226515	4.71295	0.425163	3.86116	0.348322
atoh8-2	1	30	39	18.7681	0.364519	14.3025	0.277788	18.4166	0.357693
dll-1	5	30	340	0.643999	0.0996054	4.26685	0.659941	1.55465	0.240453
foxD1	9	30	629	1.36641	0.340937	1.82036	0.454203	0.821039	0.20486
otx-2	7	29	467	0.203428	0.0337408	4.49641	0.745781	1.32929	0.220479
l3mbtl4	1	28	37	45.0699	0.397057	39.3281	0.346473	29.1119	0.25647
Post-2c	2	27	142	30.7899	0.349714	28.4509	0.323148	28.8023	0.327138
hesl-3	7	27	538	7.47992	0.857387	0.971341	0.11134	0.272824	0.0312726
sp5	8	27	547	21.4441	0.434681	13.624	0.276165	14.2648	0.289153
irf	1	26	59	9.4726	0.355671	11.7131	0.439796	5.44733	0.204533
pou4-1	10	26	651	5.45249	0.397692	5.75661	0.419874	2.50123	0.182434
soxP-5	1	24	45	24.4298	0.681169	7.83768	0.218536	3.59701	0.100295
ets-1	2	23	133	5.37988	0.0995822	26.396	0.488593	22.2486	0.411825
nkx2l-1	4	23	279	11.0712	0.241948	14.3552	0.313715	20.3322	0.444337
zf-2	6	22	397	13.3523	0.283778	29.4624	0.626165	4.23737	0.090057
rreb1	4	22	226	1.54982	0.284772	2.06569	0.379561	1.82681	0.335667
da	5	22	275	27.3451	0.434835	28.8018	0.457999	6.73921	0.107165
prox-3	6	21	462	0.0621412	0.0146661	3.53948	0.835361	0.635444	0.149973
zfp-6	2	21	125	33.8938	0.365378	46.6109	0.502469	12.259	0.132153
fer3l-1	9	20	665	45.0102	0.638702	17.3088	0.245614	8.15244	0.115684
creb3l-1	4	20	244	4.9784	0.0432955	59.7559	0.519677	50.2523	0.437027
znf101	1	17	74	1.52994	0.272178	3.67039	0.652968	0.42076	0.0748538
pax2/5/8-4	1	17	61	0.666675	0.246199	0.735441	0.271593	1.30576	0.482208
Prep	16	16	1086	1.71702	0.077465	15.1426	0.683176	5.30542	0.239359
prox-1	6	15	333	19.3404	0.654173	8.17251	0.276428	2.05175	0.0693986
ahr	9	15	627	0.614527	0.0691894	4.61613	0.519728	3.65116	0.411083
isl-1	10	14	703	2.1729	0.128116	11.3746	0.670659	3.41285	0.201225
hnf4	2	13	133	22.1494	0.175113	61.7809	0.488442	42.5555	0.336445
prdm14	4	13	251	0.0358322	0.0390078	0.431606	0.469856	0.451154	0.491137
zfp-3	3	13	147	0.689445	0.211717	2.18028	0.66953	0.38671	0.118752
irx6-3	6	12	464	6.88109	0.277357	8.41841	0.339322	9.50998	0.383321
phox	2	12	147	0.0589712	0.0124181	3.65882	0.770474	1.031	0.217108
Pbx-5	3	12	196	0.0715197	0.0581231	0.828231	0.673092	0.330736	0.268784
Lox5b	5	12	346	0.0672141	0.0758309	0.586331	0.661498	0.232823	0.262671
Lox4	6	12	377	0.80815	0.189283	2.51821	0.58981	0.943172	0.220907
Tbx-2/3a	10	11	680	3.64807	0.151382	14.154	0.587343	6.2963	0.261275
prdm1-1	7	11	463	3.32747	0.149089	12.897	0.577855	6.09425	0.273056
ctcf	3	11	161	0.4526	0.320354	0.733707	0.519324	0.226504	0.160322
Lox5a	2	10	137	2.64255	0.199262	3.32689	0.250864	7.29226	0.549874
snail-2	4	10	245	9.3957	0.304301	7.22227	0.233909	14.2584	0.461789
rest-2	3	10	174	2.35144	0.0852772	15.8398	0.574446	9.38282	0.340277
rbpj	3	10	206	6.26599	0.198668	18.0563	0.572491	7.2176	0.22884
ski-8	3	9	196	6.50087	0.184888	14.2013	0.403894	14.4589	0.411218
zmym-3	3	9	177	0.674696	0.0964147	4.30129	0.614659	2.02187	0.288927
tlx-1	4	8	324	0.209798	0.0125813	4.15298	0.249048	12.3127	0.738371
six1/2-2	2	8	136	3.02384	0.33425	5.32379	0.588482	0.699016	0.077268
smad4-1	4	8	237	0.13935	0.0332899	3.40185	0.812684	0.644746	0.154026
gcm-2	6	8	446	11.3576	0.909513	1.01219	0.0810556	0.117774	0.00943128
st18	8	8	490	5.20686	0.467755	3.18545	0.286163	2.73928	0.246082
foxN2/3-1	1	8	62	8.07182	0.284112	15.7562	0.554587	4.58268	0.161301
zfp362	3	7	213	12.8704	0.459856	8.66614	0.309639	6.45133	0.230505
gfi1	8	7	557	5.33862	0.388573	4.53626	0.330173	3.86416	0.281254
nr1d2	5	6	291	0.406316	0.190452	1.65559	0.776018	0.0715355	0.0335306
znf181	1	6	62	8.46142	0.637316	1.85102	0.139419	2.96421	0.223265
nf-i/a	3	6	226	5.84235	0.189728	9.91405	0.321956	15.0368	0.488316
six6-2	6	6	367	2.60182	0.18846	6.64854	0.481579	4.55534	0.329961
ap2	8	6	538	2.75351	0.239076	4.15141	0.360451	4.61235	0.400472
nkx2-4	1	6	82	26.7004	0.3012	48.5666	0.547867	13.3798	0.150933
gata123	4	6	270	8.20309	0.675449	2.88569	0.23761	1.05586	0.0869403
tead3	2	5	136	6.40163	0.245131	13.2817	0.508583	6.4318	0.246286
fos-1	2	5	136	73.531	0.346358	56.1951	0.264699	82.5715	0.388942
nkx2l-2	8	4	521	4.42335	0.314466	7.35057	0.522567	2.29234	0.162967
nkx1-1	7	4	411	0.638916	0.0852387	1.81574	0.24224	5.04096	0.672521
znf362	4	4	312	0.465432	0.120401	1.86291	0.48191	1.53734	0.397689
Hox4b	2	4	167	0.258137	0.0204504	5.22274	0.413761	7.14173	0.565789
gli-3	2	4	105	0.210246	0.0750054	1.37543	0.490686	1.2174	0.434309
rxra	1	4	69	7.05071	0.276293	11.4574	0.448975	7.01088	0.274732
arx	4	4	237	0.874362	0.506352	0.594163	0.344086	0.258261	0.149562
mxi-1	4	4	269	17.6793	0.2101	41.8115	0.496887	24.6561	0.293013
zic-1	4	4	320	1.27797	0.326204	1.07997	0.275663	1.55977	0.398133
coe	4	4	310	3.67869	0.205369	11.5311	0.643742	2.70282	0.150889
scratch-like	2	4	149	5.55563	0.584614	2.9961	0.315276	0.951349	0.10011
dmd-5	1	4	57	5.24737	0.226245	12.3004	0.530344	5.64553	0.243412
zfand1	1	3	42	85.2944	0.307461	67.7195	0.244109	124.402	0.448431
lmx1-2	3	3	191	0.205948	0.0278827	3.42466	0.463654	3.75563	0.508463
six1/2-1	2	3	105	0.0156109	0.268909	0.0424419	0.731091	0	0
ovo-2	2	3	124	1.92295	0.157804	3.45263	0.283335	6.8101	0.558861
bsx	3	2	185	0.12526	0.115504	0.887829	0.81868	0.0713749	0.0658158
rest-1	1	2	63	10.8369	0.174587	38.2454	0.616148	12.9895	0.209266
nr4a-1	1	2	59	10.2369	0.292526	13.984	0.399601	10.774	0.307873
pitx	4	2	238	2.18852	0.198937	4.2032	0.382072	4.60936	0.418992
ap4-1	2	2	152	4.09014	0.247503	6.36572	0.385204	6.06973	0.367293
prdm13	2	2	151	0.348993	0.187642	1.02727	0.552326	0.483633	0.260032
Post-2b	1	1	88	13.7729	0.311191	25.4329	0.574646	5.05267	0.114163
pax3/7-1	9	1	658	0.50234	0.162196	2.18417	0.705226	0.410611	0.132578
six1/2-3	4	1	248	78.7002	0.33487	106.876	0.45476	49.4405	0.21037
Dach	2	1	137	0.902512	0.119054	5.42826	0.716062	1.24994	0.164885
zmat1	1	1	58	85.9525	0.516135	42.2457	0.25368	38.333	0.230185
foxG	7	1	491	3.41695	0.377639	3.58301	0.395991	2.04824	0.22637
ybx1-1	2	1	143	1248.4	0.433784	763.904	0.265435	865.628	0.300781
fli-2	5	1	359	2.78696	0.128209	14.1919	0.652871	4.7588	0.21892
tcf15	3	1	244	176.397	0.513058	75.9342	0.220858	91.4839	0.266084
nkx2-3	1	1	60	0.125676	0.0418239	1.12685	0.375005	1.75237	0.583171
irx6-2	6	1	455	2.55006	0.524782	1.15316	0.23731	1.15606	0.237908
ski-1	3	1	212	2.10968	0.0374838	30.6114	0.543889	23.5614	0.418627
smad1	1	0	57	36.761	0.349177	41.2534	0.391847	27.2647	0.258976
thrb	0	0	0	7.3348	0.249168	14.737	0.500628	7.36529	0.250204
six4	1	0	36	1.22412	0.193602	3.68414	0.582668	1.41462	0.22373
zf-5	1	0	69	2.73571	0.510988	1.38591	0.258867	1.23214	0.230145
znf486	5	0	354	8.49705	0.272266	17.1849	0.550644	5.52675	0.17709
vax2	1	0	93	0.0833545	0.0634488	0.432118	0.328925	0.798255	0.607626
uncx	2	0	124	0.576555	0.167595	1.54017	0.447701	1.32344	0.384704
ptf-2	4	0	335	0.133881	0.0342375	0.929154	0.237613	2.84734	0.72815
six6-1	2	0	160	10.6951	0.348409	12.0521	0.392614	7.94986	0.258977
tigd4-5	9	0	594	0.40014	0.359962	0.529798	0.476602	0.181677	0.163436
tigd1-2	3	0	226	13.1463	0.474236	6.58673	0.237608	7.98796	0.288156
zfp-1	1	0	52	113.659	0.752708	26.8983	0.178134	10.4429	0.0691582
zfp-10	2	0	58	2.82829	0.31683	4.43687	0.497025	1.66169	0.186145
smad6/7-2	1	0	61	5.55795	0.277159	7.33845	0.365948	7.15688	0.356893
tcf5	2	0	102	5.0242	0.218827	13.9124	0.605948	4.02311	0.175225
zfp-2	1	0	62	3.22729	0.923052	0.254332	0.0727427	0.0147045	0.0042057
six6-3	2	0	167	0.0186959	0.0163629	0.428362	0.374909	0.695519	0.608728
spdef-2	2	0	171	9.05309	0.295083	11.142	0.363171	10.4847	0.341746
sall4	3	0	166	0.744211	0.122683	4.75224	0.783404	0.569691	0.0939133
znf333-1	10	0	678	0.45438	0.236677	1.26296	0.657853	0.202483	0.10547
sp8	1	0	67	0.621758	0.18815	1.88087	0.569171	0.801949	0.242678
soxP-4	1	0	37	3.22814	0.191614	8.60057	0.510508	5.01837	0.297878
soxB2-1	3	0	165	0.646824	0.255595	1.11984	0.442508	0.763997	0.301897
sim	2	0	156	8.55943	0.68685	2.69304	0.216103	1.20938	0.0970467
zeb-1	4	0	330	0.475186	0.0491126	6.4816	0.669902	2.71866	0.280985
nkx1-2	1	0	67	0.0733313	0.149645	0.271875	0.554808	0.144828	0.295547
prdm8	4	0	221	0.360988	0.270682	0.486402	0.364722	0.486232	0.364595
foxO	1	0	38	37.6021	0.34486	36.9984	0.339324	34.4351	0.315815
fer3l-2	3	0	185	3.86571	0.211546	8.95157	0.489863	5.45633	0.298591
fli-1	1	0	52	0.526057	0.0390406	9.85844	0.731631	3.09011	0.229329
fli-3	1	0	55	0.342297	0.112886	1.29274	0.426331	1.39721	0.460783
foxC1	1	0	64	2.8922	0.415295	2.82839	0.406132	1.24361	0.178572
foxJ1-1	1	0	66	0.0532231	0.0494341	0.588854	0.546932	0.434572	0.403634
foxJ1-4	2	0	104	0.544374	0.0929152	2.1165	0.36125	3.19795	0.545835
gata456-3	4	0	287	1.20614	0.148044	3.86612	0.474537	3.07489	0.377419
ets-5	4	0	293	1.54267	0.203966	4.23053	0.559346	1.79015	0.236688
gli-1	1	0	57	7.04902	0.211899	8.52773	0.25635	17.6893	0.531752
gli-2	3	0	157	1.95765	0.891754	0.115043	0.0524049	0.122586	0.0558409
gtf3c5-3	1	0	100	0.363814	0.231184	0.667085	0.423895	0.542805	0.344922
hb-1	3	0	259	8.53415	0.195385	22.7908	0.521783	12.3537	0.282832
hb-2	2	0	99	0.248785	0.251549	0.423127	0.427828	0.3171	0.320623
hesl-2	3	0	158	10.9102	0.733837	1.6682	0.112206	2.28891	0.153956
etv4	1	0	60	0.0910687	0.0203116	0.948363	0.211519	3.44416	0.76817
emx1	3	0	211	1.36466	0.512108	1.03301	0.387651	0.267124	0.100242
hr51	1	0	43	0.505217	0.303019	0.734549	0.440567	0.427514	0.256414
alx3-2	1	0	79	0.602372	0.0651287	3.20086	0.346078	5.44571	0.588793
Hox1	1	0	61	0.0198687	0.0351516	0.314671	0.556713	0.23069	0.408135
Hox3b	2	0	132	1.64565	0.632688	0.765388	0.294261	0.190008	0.0730507
Hox4a	3	0	148	2.35565	0.325896	2.42256	0.335153	2.45002	0.338951
Post-2a	1	0	67	1.49356	0.135959	7.10732	0.646981	2.38449	0.217061
Post-2d	8	0	508	10.0633	0.576612	5.0497	0.289341	2.33943	0.134047
alx3-1	3	0	181	2.88672	0.211897	8.78939	0.645177	1.94712	0.142927
alx4	1	0	78	0.0681766	0.0714969	0.656743	0.688727	0.228641	0.239776
egr4-2	1	0	47	21.9235	0.290423	16.2806	0.215671	37.284	0.493906
awh	1	0	45	0.245113	0.141059	0.747475	0.430162	0.745072	0.428779
barhl2-2	1	0	83	6.93117	0.535504	3.36249	0.259787	2.64959	0.204708
cbt	1	0	60	1.07046	0.476336	1.08469	0.48267	0.092124	0.0409937
dmd-4	1	0	57	0.599268	0.45939	0.4335	0.332314	0.27172	0.208296
e22/23	1	0	45	0.622724	0.0447235	3.70345	0.265978	9.59769	0.689298
egr-5	3	0	172	39.936	0.247626	8.90041	0.0551878	112.439	0.697186
hlf	1	0	50	3.59615	0.292271	2.39264	0.194458	6.31536	0.513271
id4	1	0	73	4.83409	0.209489	12.3745	0.536258	5.86705	0.254253
pou2/3-1	2	0	165	5.64004	0.20949	19.7462	0.733442	1.53641	0.0570674
pax2/5/8-1	7	0	466	2.45307	0.0592985	32.0605	0.775004	6.85461	0.165698
nkx5-1	4	0	266	0.405536	0.248703	1.06405	0.652547	0.161023	0.0987505
nkx6-2	4	0	271	7.33732	0.560841	2.11109	0.161365	3.63429	0.277794
nr2f1	5	0	332	0.0295762	0.0161794	0.779956	0.426669	1.01848	0.557152
onecut-1	1	0	71	3.39385	0.175402	7.50803	0.388033	8.44706	0.436564
onecut-4	2	0	134	0.0397719	0.0443687	0.64958	0.724657	0.207044	0.230974
otp	4	0	273	0.231356	0.0476523	4.09634	0.843721	0.527391	0.108626
pax2/5/8-2	1	0	45	8.00466	0.334658	9.02183	0.377184	6.89244	0.288158
Eve	1	0	52	1.70841	0.283305	2.7459	0.455352	1.57597	0.261342
pax2/5/8-3	1	0	77	1.85303	0.330222	1.32985	0.236988	2.42858	0.43279
pax3/7-2	2	0	152	1.81959	0.847884	0.278145	0.129609	0.0483017	0.0225075
pax6-1	4	0	305	3.99422	0.255109	9.8432	0.628681	1.81949	0.11621
pax6-2	6	0	396	0.914028	0.342428	1.13601	0.425591	0.619215	0.231981
phtf	2	0	145	6.84241	0.218059	14.1295	0.450289	10.4068	0.331652
pou1	1	0	76	0.241922	0.0682362	2.26496	0.638854	1.03847	0.29291
nkx2-1	1	0	73	0.0508758	0.0637043	0	0	0.747748	0.936296
nkx1	3	0	180	0.187888	0.028453	4.56003	0.690551	1.85554	0.280996
irx-1	2	0	126	2.58913	0.198488	4.23305	0.324515	6.22207	0.476997
meis-1	3	0	206	3.48972	0.266679	5.48961	0.419508	4.10651	0.313813
irx6-1	2	0	130	1.3271	0.294754	2.72805	0.605911	0.447243	0.0993347
lhx2-1	3	0	154	4.40127	0.227577	4.58863	0.237265	10.3498	0.535159
lhx2-3	1	0	67	0.083154	0.058731	0.586562	0.414284	0.746129	0.526985
lhx2-4	6	0	342	1.35228	0.16828	3.44608	0.428836	3.23754	0.402884
lmo1-2	1	0	52	2.56076	0.142286	9.14559	0.508166	6.2909	0.349548
lmo4	1	0	56	0.200583	0.0363702	2.0347	0.368937	3.27976	0.594693
meis-4	5	0	382	9.80438	0.390977	9.97554	0.397803	5.2967	0.21122
neuroD-1	4	0	310	9.55753	0.795323	1.27977	0.106495	1.17987	0.0981822
meox	1	0	57	1.48416	0.129545	1.90896	0.166624	8.06359	0.703831
musculin	1	0	74	9.01902	0.772289	1.65825	0.141994	1.00103	0.0857169
myb-1	1	0	43	47.8136	0.213835	150.802	0.674424	24.9854	0.111741
myt1l	2	0	145	0.168964	0.0914027	1.17875	0.637657	0.500853	0.270941
mzf1	2	0	166	8.67447	0.318657	11.4042	0.418933	7.14333	0.26241
nerfin2-1	1	0	74	0.440989	0.148449	1.25215	0.421507	1.27751	0.430044
znf91	1	0	65	13.222	0.205674	33.1145	0.515112	17.9495	0.279213
